# Copy number variation profile-based genomic subtyping of premenstrual dysphoric disorder in Chinese

**DOI:** 10.1101/2021.02.08.430168

**Authors:** Hong Xue, Zhenggang Wu, Xi Long, Ata Ullah, Si Chen, Wai-Kin Mat, Peng Sun, Ming-Zhou Gao, Jie-Qiong Wang, Hai-Jun Wang, Xia Li, Wen-Jun Sun, Ming-Qi Qiao

**Author notes:** Correspondence: Hong Xue, Mingqi Qiao.

## Abstract

Premenstrual dysphoric disorder (PMDD) affects nearly 5% women of reproductive age. The symptomatic heterogeneity, along with largely unknown genetics, of PMDD have greatly hindered its effective treatment. In the present study, 127 Chinese PMDD patients of the ‘invasion’ and ‘depression’ subtypes clinically differentiated by us earlier were analyzed together with 108 non-PMDD controls for genome-wide copy number variations (CNVs). Germline genomic DNA samples from white blood cells were subjected to AluScan sequencing-based CNV profiling, which enabled clustering of patient samples readily into the V and D groups, dominated by the “invasion” and “depression” clinical subtypes, respectively; the CNVs obtained with 100-kb windows yielded two clusters that were correlated with these subtypes with a consistency of up to 89.8%. Diagnostic correlation- and frequency-based CNV features of either CNV-gain (CNVG) or CNV-loss (CNVL) that could differentiate between V and D subtypes were selected and analyzed. CNVG features located preferentially in S2-phase replicating regions and enriched with steroid hormone biosynthesis pathway of genes were found protective against PMDD. Moreover, machine learning employing the correlation-based CNV features could predict with >80% accuracy whether a genomic sample was D-type, V-type or control. In terms of their CNV profiles, the D- and V-types differed more from one another than from the controls, thereby providing a genomic basis for the clinical D-V subtyping of PMDD. Genome-wide profiling of CNVs, as a new approach to complex disease genetics, has revealed recurrent CNVs and genomic features beyond individual genes and mutations underlying PMDD clinical diversity.
