## Supplementary material for "Copy number variation profile-based genomic subtyping of premenstrual dysphoric disorder in Chinese": Table S1

### Sheet: Sheet1
Supplementary Table S1. Clinical diagnosis of all samples analyzed in the present study.
Sample	Clinical diagnosis
Pn114A	Depression-subtype PMDD
Pn2107A2	Depression-subtype PMDD
PY101A	Invasion-subtype PMDD
PY122A	Invasion-subtype PMDD
Pn101A	Depression-subtype PMDD
Pn105A	Depression-subtype PMDD
Pn113B	Depression-subtype PMDD
Pn117C	Depression-subtype PMDD
Pn152A	Depression-subtype PMDD
Pn157A	Depression-subtype PMDD
Pn2126A2	Depression-subtype PMDD
PY113C	Invasion-subtype PMDD
PY2103C	Invasion-subtype PMDD
PY2109A	Invasion-subtype PMDD
Pn2113B	Depression-subtype PMDD
Pn2148C	Depression-subtype PMDD
Pn2100A	Depression-subtype PMDD
Pn2120C	Depression-subtype PMDD
Pn2136A	Depression-subtype PMDD
Pn2138B1	Depression-subtype PMDD
Pn2156	Depression-subtype PMDD
PY126C	Invasion-subtype PMDD
Py2020B	Invasion-subtype PMDD
Py2025B	Invasion-subtype PMDD
Py2026B	Invasion-subtype PMDD
Py2028B	Invasion-subtype PMDD
PN095C	Depression-subtype PMDD
Pn102C	Depression-subtype PMDD
Pn103C	Depression-subtype PMDD
Pn104A	Depression-subtype PMDD
Pn107B	Depression-subtype PMDD
Pn108B	Depression-subtype PMDD
Pn111B	Depression-subtype PMDD
Pn112A	Depression-subtype PMDD
Pn115B	Depression-subtype PMDD
Pn116C	Depression-subtype PMDD
Pn119B2	Depression-subtype PMDD
Pn121B	Depression-subtype PMDD
Pn122C	Depression-subtype PMDD
Pn123B	Depression-subtype PMDD
Pn124C	Depression-subtype PMDD
Pn129A	Depression-subtype PMDD
Pn130C	Depression-subtype PMDD
Pn131B	Depression-subtype PMDD
Pn132A	Depression-subtype PMDD
Pn135B	Depression-subtype PMDD
Pn136B	Depression-subtype PMDD
Pn147B	Depression-subtype PMDD
Pn149B	Depression-subtype PMDD
Pn153B	Depression-subtype PMDD
Pn160CL7	Depression-subtype PMDD
Pn160CL8	Depression-subtype PMDD
Pn2095C	Depression-subtype PMDD
Pn2101C	Depression-subtype PMDD
Pn2104C	Depression-subtype PMDD
Pn2106C	Depression-subtype PMDD
Pn2109B	Depression-subtype PMDD
Pn2110A	Depression-subtype PMDD
Pn2118C	Depression-subtype PMDD
Pn2125A	Depression-subtype PMDD
Pn2125B	Depression-subtype PMDD
Pn2132B	Depression-subtype PMDD
Pn2133C	Depression-subtype PMDD
Pn2137A	Depression-subtype PMDD
Pn2146B	Depression-subtype PMDD
PN99A	Depression-subtype PMDD
PY011C	Invasion-subtype PMDD
PY094B	Invasion-subtype PMDD
PY095B	Invasion-subtype PMDD
PY096A	Invasion-subtype PMDD
PY099A	Invasion-subtype PMDD
PY100C	Invasion-subtype PMDD
PY102C	Invasion-subtype PMDD
PY104B	Invasion-subtype PMDD
PY105B	Invasion-subtype PMDD
PY106C	Invasion-subtype PMDD
PY108B	Invasion-subtype PMDD
PY110A	Invasion-subtype PMDD
PY112B	Invasion-subtype PMDD
PY114B	Invasion-subtype PMDD
PY115A	Invasion-subtype PMDD
PY117B	Invasion-subtype PMDD
PY118A	Invasion-subtype PMDD
PY120A	Invasion-subtype PMDD
PY121A	Invasion-subtype PMDD
PY123C	Invasion-subtype PMDD
PY124C	Invasion-subtype PMDD
PY125C	Invasion-subtype PMDD
PY127C	Invasion-subtype PMDD
PY128C	Invasion-subtype PMDD
PY129A	Invasion-subtype PMDD
PY130A	Invasion-subtype PMDD
PY132A	Invasion-subtype PMDD
PY133C	Invasion-subtype PMDD
PY135	Invasion-subtype PMDD
PY136B	Invasion-subtype PMDD
PY137C	Invasion-subtype PMDD
PY138A	Invasion-subtype PMDD
PY143C	Invasion-subtype PMDD
PY155	Invasion-subtype PMDD
PY170	Invasion-subtype PMDD
Py2006C	Invasion-subtype PMDD
Py2007C	Invasion-subtype PMDD
Py2008C	Invasion-subtype PMDD
Py2009C	Invasion-subtype PMDD
Py2010C	Invasion-subtype PMDD
Py2011C	Invasion-subtype PMDD
Py2012C	Invasion-subtype PMDD
Py2013C	Invasion-subtype PMDD
Py2014C	Invasion-subtype PMDD
Py2015C	Invasion-subtype PMDD
Py2016C	Invasion-subtype PMDD
Py2017C	Invasion-subtype PMDD
Py2018C	Invasion-subtype PMDD
Py2019C	Invasion-subtype PMDD
Py2021C	Invasion-subtype PMDD
Py2022C	Invasion-subtype PMDD
Py2023C	Invasion-subtype PMDD
Py2024C	Invasion-subtype PMDD
Py2027C	Invasion-subtype PMDD
Py2029B	Invasion-subtype PMDD
Py2030A	Invasion-subtype PMDD
Py2030B	Invasion-subtype PMDD
Py2098A	Invasion-subtype PMDD
Py2151A	Invasion-subtype PMDD
Py2152A	Invasion-subtype PMDD
Py2153A	Invasion-subtype PMDD
SDC001	Non-PMDD control
SDC002	Non-PMDD control
SDC003	Non-PMDD control
SDC004	Non-PMDD control
SDC005	Non-PMDD control
SDC006	Non-PMDD control
SDC007	Non-PMDD control
SDC010	Non-PMDD control
SDC011	Non-PMDD control
SDC012	Non-PMDD control
SDC013	Non-PMDD control
SDC014	Non-PMDD control
SDC015	Non-PMDD control
SDC016	Non-PMDD control
SDC017	Non-PMDD control
SDC018	Non-PMDD control
SDC020	Non-PMDD control
SDC021	Non-PMDD control
SDC022	Non-PMDD control
SDC024	Non-PMDD control
SDC031	Non-PMDD control
SDC032	Non-PMDD control
SDC033	Non-PMDD control
SDC035	Non-PMDD control
SDC036	Non-PMDD control
SDC037	Non-PMDD control
SDC038	Non-PMDD control
SDC039	Non-PMDD control
SDC040	Non-PMDD control
SDC041	Non-PMDD control
SDC042	Non-PMDD control
SDC043	Non-PMDD control
SDC044	Non-PMDD control
SDC045	Non-PMDD control
SDC046	Non-PMDD control
SDC047	Non-PMDD control
SDC048	Non-PMDD control
SDC049	Non-PMDD control
SDC050	Non-PMDD control
SDC051	Non-PMDD control
SDC052	Non-PMDD control
SDC053	Non-PMDD control
SDC054	Non-PMDD control
SDC055	Non-PMDD control
SDC056	Non-PMDD control
SDC058	Non-PMDD control
SDC059	Non-PMDD control
SDC060	Non-PMDD control
SDC061	Non-PMDD control
SDC062	Non-PMDD control
SDC064	Non-PMDD control
SDC065	Non-PMDD control
SDC066	Non-PMDD control
SDC067	Non-PMDD control
SDC068	Non-PMDD control
SDC071	Non-PMDD control
SDC072	Non-PMDD control
SDC073	Non-PMDD control
SDC074	Non-PMDD control
SDC075	Non-PMDD control
SDC076	Non-PMDD control
SDC077	Non-PMDD control
SDC078	Non-PMDD control
SDC079	Non-PMDD control
SDC081	Non-PMDD control
SDC082	Non-PMDD control
SDC084	Non-PMDD control
SDC085	Non-PMDD control
SDC087	Non-PMDD control
SDC088	Non-PMDD control
SDC089	Non-PMDD control
SDC092	Non-PMDD control
SDC095	Non-PMDD control
SDC096	Non-PMDD control
SDC097	Non-PMDD control
SDC098	Non-PMDD control
SDC101	Non-PMDD control
SDC104	Non-PMDD control
SDC105	Non-PMDD control
SDC109	Non-PMDD control
SDC112	Non-PMDD control
SDC113	Non-PMDD control
SDC114	Non-PMDD control
SDC119	Non-PMDD control
SDC120	Non-PMDD control
SDC121	Non-PMDD control
SDC122	Non-PMDD control
SDC124	Non-PMDD control
SDC125	Non-PMDD control
SDC127	Non-PMDD control
SDC129	Non-PMDD control
SDC131	Non-PMDD control
SDC132	Non-PMDD control
SDC134	Non-PMDD control
SDC135	Non-PMDD control
SDC137	Non-PMDD control
SDC138	Non-PMDD control
SDC141	Non-PMDD control
SDC143	Non-PMDD control
SDM001	Non-PMDD control
SDM002	Non-PMDD control
SDM003	Non-PMDD control
SDM004	Non-PMDD control
SDM005	Non-PMDD control
SDM006	Non-PMDD control
SDM007	Non-PMDD control
SDM008	Non-PMDD control
SDM009	Non-PMDD control
