## Supplementary material for "Copy number variation profile-based genomic subtyping of premenstrual dysphoric disorder in Chinese": Table S4

### Sheet: Cutree
Table S4.1 Consistency between clinical subtyping of PMDD cases and CNV-based typing of genomes using cutree method.
Window size (kb)	CNV used for classification	Number of cut groups	Number of PMDD samples				Y (%)*
			TrueD	TrueV	FalseD	FalseV
50	CNVG	2	62	54	9	2	91.3386
50	CNVG	3	62	54	9	2	91.3386
50	CNVG	4	54	54	17	2	85.0394
50	CNVG	5	54	54	17	2	85.0394
50	CNVG	6	36	56	35	0	72.4409
50	CNVG	7	36	56	35	0	72.4409
50	CNVG	8	36	56	35	0	72.4409
50	CNVL	2	70	12	1	44	64.5669
50	CNVL	3	69	39	2	17	85.0394
50	CNVL	4	69	39	2	17	85.0394
50	CNVL	5	69	39	2	17	85.0394
50	CNVL	6	69	39	2	17	85.0394
50	CNVL	7	55	48	16	8	81.1024
50	CNVL	8	55	48	16	8	81.1024
100	CNVG	2	67	19	4	37	67.7165
100	CNVG	3	51	52	20	4	81.1024
100	CNVG	4	43	53	28	3	75.5906
100	CNVG	5	43	53	28	3	75.5906
100	CNVG	6	35	56	36	0	71.6535
100	CNVG	7	35	56	36	0	71.6535
100	CNVG	8	35	56	36	0	71.6535
100	CNVL	2	66	20	5	36	67.7165
100	CNVL	3	65	47	6	9	88.189
100	CNVL	4	65	47	6	9	88.189
100	CNVL	5	65	47	6	9	88.189
100	CNVL	6	65	47	6	9	88.189
100	CNVL	7	57	50	14	6	84.252
100	CNVL	8	57	50	14	6	84.252
150	CNVG	2	67	19	4	37	67.7165
150	CNVG	3	66	46	5	10	88.189
150	CNVG	4	58	47	13	9	82.6772
150	CNVG	5	45	50	26	6	74.8031
150	CNVG	6	40	56	31	0	75.5906
150	CNVG	7	40	56	31	0	75.5906
150	CNVG	8	40	56	31	0	75.5906
150	CNVL	2	66	19	5	37	66.9291
150	CNVL	3	65	46	6	10	87.4016
150	CNVL	4	65	46	6	10	87.4016
150	CNVL	5	65	46	6	10	87.4016
150	CNVL	6	65	46	6	10	87.4016
150	CNVL	7	57	50	14	6	84.252
150	CNVL	8	44	56	27	0	78.7402
200	CNVG	2	65	19	6	37	66.1417
200	CNVG	3	56	48	15	8	81.8898
200	CNVG	4	56	48	15	8	81.8898
200	CNVG	5	32	48	39	8	62.9921
200	CNVG	6	32	48	39	8	62.9921
200	CNVG	7	24	56	47	0	62.9921
200	CNVG	8	24	56	47	0	62.9921
200	CNVL	2	70	4	1	52	58.2677
200	CNVL	3	69	31	2	25	78.7402
200	CNVL	4	69	42	2	14	87.4016
200	CNVL	5	69	42	2	14	87.4016
200	CNVL	6	69	42	2	14	87.4016
200	CNVL	7	69	42	2	14	87.4016
200	CNVL	8	63	48	8	8	87.4016
250	CNVG	2	59	20	12	36	62.2047
250	CNVG	3	50	50	21	6	78.7402
250	CNVG	4	50	50	21	6	78.7402
250	CNVG	5	50	50	21	6	78.7402
250	CNVG	6	26	50	45	6	59.8425
250	CNVG	7	24	56	47	0	62.9921
250	CNVG	8	24	56	47	0	62.9921
250	CNVL	2	70	4	1	52	58.2677
250	CNVL	3	69	31	2	25	78.7402
250	CNVL	4	51	47	20	9	77.1654
250	CNVL	5	51	47	20	9	77.1654
250	CNVL	6	51	47	20	9	77.1654
250	CNVL	7	43	50	28	6	73.2283
250	CNVL	8	43	50	28	6	73.2283
300	CNVG	2	70	13	1	43	65.3543
300	CNVG	3	69	40	2	16	85.8268
300	CNVG	4	40	50	31	6	70.8661
300	CNVG	5	40	50	31	6	70.8661
300	CNVG	6	24	56	47	0	62.9921
300	CNVG	7	24	56	47	0	62.9921
300	CNVG	8	24	56	47	0	62.9921
300	CNVL	2	70	15	1	41	66.9291
300	CNVL	3	69	42	2	14	87.4016
300	CNVL	4	69	42	2	14	87.4016
300	CNVL	5	69	42	2	14	87.4016
300	CNVL	6	41	50	30	6	71.6535
300	CNVL	7	41	50	30	6	71.6535
300	CNVL	8	41	50	30	6	71.6535
350	CNVG	2	44	50	27	6	74.0157
350	CNVG	3	44	50	27	6	74.0157
350	CNVG	4	24	56	47	0	62.9921
350	CNVG	5	24	56	47	0	62.9921
350	CNVG	6	24	56	47	0	62.9921
350	CNVG	7	24	56	47	0	62.9921
350	CNVG	8	24	56	47	0	62.9921
350	CNVL	2	67	19	4	37	67.7165
350	CNVL	3	66	46	5	10	88.189
350	CNVL	4	66	46	5	10	88.189
350	CNVL	5	66	46	5	10	88.189
350	CNVL	6	50	52	21	4	80.315
350	CNVL	7	42	56	29	0	77.1654
350	CNVL	8	42	56	29	0	77.1654
400	CNVG	2	68	19	3	37	68.5039
400	CNVG	3	59	49	12	7	85.0394
400	CNVG	4	44	50	27	6	74.0157
400	CNVG	5	44	50	27	6	74.0157
400	CNVG	6	27	56	44	0	65.3543
400	CNVG	7	27	56	44	0	65.3543
400	CNVG	8	27	56	44	0	65.3543
400	CNVL	2	70	14	1	42	66.1417
400	CNVL	3	69	41	2	15	86.6142
400	CNVL	4	69	41	2	15	86.6142
400	CNVL	5	69	41	2	15	86.6142
400	CNVL	6	38	50	33	6	69.2913
400	CNVL	7	38	50	33	6	69.2913
400	CNVL	8	31	47	40	9	61.4173
450	CNVG	2	68	19	3	37	68.5039
450	CNVG	3	67	46	4	10	88.9764
450	CNVG	4	50	50	21	6	78.7402
450	CNVG	5	50	50	21	6	78.7402
450	CNVG	6	26	50	45	6	59.8425
450	CNVG	7	26	50	45	6	59.8425
450	CNVG	8	24	56	47	0	62.9921
450	CNVL	2	67	21	4	35	69.2913
450	CNVL	3	66	48	5	8	89.7638
450	CNVL	4	46	54	25	2	78.7402
450	CNVL	5	46	54	25	2	78.7402
450	CNVL	6	46	54	25	2	78.7402
450	CNVL	7	46	54	25	2	78.7402
450	CNVL	8	26	56	45	0	64.5669
500	CNVG	2	70	3	1	53	57.4803
500	CNVG	3	36	50	35	6	67.7165
500	CNVG	4	36	50	35	6	67.7165
500	CNVG	5	36	50	35	6	67.7165
500	CNVG	6	24	56	47	0	62.9921
500	CNVG	7	24	56	47	0	62.9921
500	CNVG	8	24	56	47	0	62.9921
500	CNVL	2	57	23	14	33	62.9921
500	CNVL	3	56	50	15	6	83.4646
500	CNVL	4	56	50	15	6	83.4646
500	CNVL	5	56	50	15	6	83.4646
500	CNVL	6	56	50	15	6	83.4646
500	CNVL	7	44	50	27	6	74.0157
500	CNVL	8	44	50	27	6	74.0157
* The highest consistency for each condition is highlighted, and the corresponding cut group is employed in the CNV profiling-based classification.

### Sheet: Semi-supervised
Table S4.2 Consistency between clinical subtyping of PMDD cases and CNV -based typing of genomes using semi-supervised method.
Window size (kb)	CNV used for classification	Number of PMDD samples				Y (%)
		TrueD	TrueV	FalseD	FalseV
50	CNVG	67	53	4	3	94.4882
50	CNVL	66	55	5	1	95.2756
100	CNVG	62	52	9	4	89.7638
100	CNVL	65	47	6	9	88.189
150	CNVG	66	52	5	4	92.9134
150	CNVL	64	52	7	4	91.3386
200	CNVG	64	53	7	3	92.126
200	CNVL	64	55	7	1	93.7008
250	CNVG	67	54	4	2	95.2756
250	CNVL	66	55	5	1	95.2756
300	CNVG	67	53	4	3	94.4882
300	CNVL	68	54	3	2	96.063
350	CNVG	67	52	4	4	93.7008
350	CNVL	66	52	5	4	92.9134
400	CNVG	67	54	4	2	95.2756
400	CNVL	69	55	2	1	97.6378
450	CNVG	67	52	4	4	93.7008
450	CNVL	66	54	5	2	94.4882
500	CNVG	66	53	5	3	93.7008
500	CNVL	66	55	5	1	95.2756
