## Supplementary material for "Copy number variation profile-based genomic subtyping of premenstrual dysphoric disorder in Chinese": Table S6

### Sheet: 450-kb
Table S6.1 Number of windows randomly selected in Monte Carlo simulations for 450-kb features.
Group compared	H	L	CNV type	No. of frequency-based CNV features
P-vs-C	C	P	G	57
P-vs-C	C	P	L	117
P-vs-C	P	C	G	42
P-vs-C	P	C	L	27
DG-vs-C	C	DG	G	91
DG-vs-C	C	DG	L	110
DG-vs-C	DG	C	G	101
DG-vs-C	DG	C	L	80
DG-vs-VG	DG	VG	G	138
DG-vs-VG	DG	VG	L	155
DG-vs-VG	VG	DG	G	116
DG-vs-VG	VG	DG	L	141
VG-vs-C	C	VG	G	58
VG-vs-C	C	VG	L	112
VG-vs-C	VG	C	G	63
VG-vs-C	VG	C	L	65
DL-vs-C	C	DL	G	96
DL-vs-C	C	DL	L	114
DL-vs-C	DL	C	G	106
DL-vs-C	DL	C	L	86
DL-vs-VL	DL	VL	G	155
DL-vs-VL	DL	VL	L	169
DL-vs-VL	VL	DL	G	124
DL-vs-VL	VL	DL	L	142
VL-vs-C	C	VL	G	62
VL-vs-C	C	VL	L	117
VL-vs-C	VL	C	G	62	Average
VL-vs-C	VL	C	L	68	99.0714
Note: The average number of CNV features of the 28 conditions was employed as the number of sequence windows selected in each round of simulation.

### Sheet: 100-kb
Table S6.2 Number of windows randomly selected in Monte Carlo simulations for 100-kb features.
Group compared	H	L	CNV type	No. of frequency-based CNV features
P-vs-C	C	P	G	195
P-vs-C	C	P	L	415
P-vs-C	P	C	G	249
P-vs-C	P	C	L	127
DG-vs-C	C	DG	G	476
DG-vs-C	C	DG	L	661
DG-vs-C	DG	C	G	645
DG-vs-C	DG	C	L	298
DG-vs-VG	DG	VG	G	681
DG-vs-VG	DG	VG	L	512
DG-vs-VG	VG	DG	G	663
DG-vs-VG	VG	DG	L	824
VG-vs-C	C	VG	G	187
VG-vs-C	C	VG	L	387
VG-vs-C	VG	C	G	294
VG-vs-C	VG	C	L	367
DL-vs-C	C	DL	G	410
DL-vs-C	C	DL	L	622
DL-vs-C	DL	C	G	615
DL-vs-C	DL	C	L	275
DL-vs-VL	DL	VL	G	692
DL-vs-VL	DL	VL	L	644
DL-vs-VL	VL	DL	G	690
DL-vs-VL	VL	DL	L	830
VL-vs-C	C	VL	G	235
VL-vs-C	C	VL	L	537
VL-vs-C	VL	C	G	390	Average
VL-vs-C	VL	C	L	448	477.464
Note: The average number of CNV features of the 28 conditions was employed as the number of sequence windows selected in each round of simulation.

### Sheet: 50-kb
Table S6.3 Number of windows randomly selected in Monte Carlo simulations for 50-kb features.
Group compared	H	L	CNV type	No. of frequency-based CNV features
P-vs-C	C	P	G	373
P-vs-C	C	P	L	491
P-vs-C	P	C	G	303
P-vs-C	P	C	L	227
DG-vs-C	C	DG	G	857
DG-vs-C	C	DG	L	968
DG-vs-C	DG	C	G	1062
DG-vs-C	DG	C	L	380
DG-vs-VG	DG	VG	G	1367
DG-vs-VG	DG	VG	L	768
DG-vs-VG	VG	DG	G	1133
DG-vs-VG	VG	DG	L	2044
VG-vs-C	C	VG	G	489
VG-vs-C	C	VG	L	549
VG-vs-C	VG	C	G	415
VG-vs-C	VG	C	L	999
DL-vs-C	C	DL	G	827
DL-vs-C	C	DL	L	938
DL-vs-C	DL	C	G	1090
DL-vs-C	DL	C	L	412
DL-vs-VL	DL	VL	G	1403
DL-vs-VL	DL	VL	L	868
DL-vs-VL	VL	DL	G	1123
DL-vs-VL	VL	DL	L	1899
VL-vs-C	C	VL	G	524
VL-vs-C	C	VL	L	620
VL-vs-C	VL	C	G	408	Average
VL-vs-C	VL	C	L	1026	841.536
Note: The average number of CNV features of the 28 conditions was employed as the number of sequence windows selected in each round of simulation.
