## Supplementary material for "Copy number variation profile-based genomic subtyping of premenstrual dysphoric disorder in Chinese": Table S8

### Sheet: Sheet 1
Table S8. Concise list of correlation-based CNV features useful for differentiating D and V subtypes classified using semi-supervised method.
Group compared	H1	L2	CNV type	Chromosome	Start (bp)	End (bp)	Frequency in 1000 simulations3	CNV occurrency		CNV frequency		p-value4	fdr	Proportion of CNV base-pairs in replication phase							Genomic zone	Gene	Ensembl ID	Method
								H	L	H	L			G1b	S1	S2	S3	S4	G2	Unknown
DG-vs-VG	D	V	G	chr1	171600001	171700000	199	59	18	0.893939	0.295082	2.38077e-12	1.84741e-10	0	0	0.35	0.27	0	0	0.38	Genic	MYOC; VAMP4	ENSG00000034971; ENSG00000117533	cuttree
DG-vs-VG	V	D	G	chr1	197800001	197900000	267	27	4	0.442623	0.0606061	3.56151e-07	5.45641e-06	0	0	0	1	0	0	0	Genic	C1orf53; LHX9	ENSG00000143355; ENSG00000203724	cuttree
DG-vs-VG	D	V	G	chr1	214600001	214700000	147	55	39	0.833333	0.639344	0.0154555	0.0493568	0.60501	0.09499	0	0.04	0	0	0.26	Genic	PTPN14	ENSG00000152104	cuttree
DG-vs-VG	V	D	G	chr1	34400001	34500000	234	35	1	0.57377	0.0151515	2.27767e-13	2.38755e-11	0	0	0	0	1	0	0	Proximal	CSMD2	ENSG00000121904	cuttree
DG-vs-VG	D	V	G	chr11	102500001	102600000	330	12	0	0.181818	0	0.000309972	0.0018822	0	0.91501	0	0	0	0	0.08499	Genic	MMP27; MMP8	ENSG00000118113; ENSG00000137675	cuttree
DG-vs-VG	V	D	G	chr11	35800001	35900000	109	18	3	0.295082	0.0454545	0.000196486	0.00124233	0	0.34501	0.51499	0	0	0	0.14	Proximal	TRIM44	ENSG00000166326	cuttree
DG-vs-VG	V	D	G	chr11	93200001	93300000	40	17	0	0.278689	0	1.00664e-06	1.2907e-05	0	0	0	1	0	0	0	Genic	SMCO4	ENSG00000166002	cuttree
DG-vs-VG	D	V	G	chr12	11300001	11400000	411	56	21	0.848485	0.344262	7.06391e-09	1.88423e-07	0	0	1	0	0	0	0	Distal	PRB4; PRH1-PRR4; SMIM10L1; TAS2R42	ENSG00000186136; ENSG00000230657; ENSG00000256537; ENSG00000275778	cuttree
DG-vs-VG	D	V	G	chr12	63000001	63100000	305	33	2	0.5	0.0327869	1.02606e-09	3.60631e-08	0	0.59499	0.05	0	0	0	0.35501	Genic	PPM1H	ENSG00000111110	cuttree
DG-vs-VG	D	V	G	chr15	33200001	33300000	60	24	0	0.363636	0	1.39475e-08	3.32017e-07	0	0	1	0	0	0	0	Genic	FMN1	ENSG00000248905	cuttree
DG-vs-VG	D	V	G	chr16	14100001	14200000	523	22	0	0.333333	0	8.24359e-08	1.54891e-06	0	1	0	0	0	0	0	Genic	MKL2	ENSG00000186260	cuttree
DG-vs-VG	D	V	G	chr16	31700001	31800000	28	59	35	0.893939	0.57377	4.19775e-05	0.000330455	0	0	0	0.94501	0	0	0.05499	Distal	CLUHP3; ZNF720	ENSG00000131797; ENSG00000197302	cuttree
DG-vs-VG	V	D	G	chr16	47600001	47700000	131	19	2	0.311475	0.030303	1.82021e-05	0.000162325	0	0	0	1	0	0	0	Distal	PHKB	ENSG00000102893	cuttree
DG-vs-VG	D	V	G	chr16	51100001	51200000	327	24	3	0.363636	0.0491803	9.24699e-06	9.01317e-05	0	0	0.98	0	0	0	0.02	Proximal	SALL1	ENSG00000103449	cuttree
DG-vs-VG	D	V	G	chr16	67400001	67500000	343	49	5	0.742424	0.0819672	5.49279e-15	1.17212e-12	1	0	0	0	0	0	0	Genic	ATP6V0D1; HSD11B2; LRRC36; TPPP3; ZDHHC1	ENSG00000159708; ENSG00000159713; ENSG00000159714; ENSG00000159720; ENSG00000176387	cuttree
DG-vs-VG	D	V	G	chr2	70600001	70700000	130	61	22	0.924242	0.360656	8.55866e-12	5.95881e-10	0	1	0	0	0	0	0	Genic	TGFA	ENSG00000163235	cuttree
DG-vs-VG	D	V	G	chr21	47200001	47300000	489	56	42	0.848485	0.688525	0.0363556	0.100104	0	0	0.98501	0	0	0	0.01499	Distal	LOC100129027; PCBP3	ENSG00000183570; ENSG00000205424	cuttree
DG-vs-VG	V	D	G	chr22	20700001	20800000	347	14	1	0.229508	0.0151515	0.000156391	0.00104173	0.37501	0.51499	0	0	0	0	0.11	Genic	KLHL22; SCARF2; ZNF74	ENSG00000099910; ENSG00000185252; ENSG00000244486	cuttree
DG-vs-VG	D	V	G	chr3	64000001	64100000	147	12	0	0.181818	0	0.000309972	0.0018822	0	0.13	0	0.06	0.44499	0	0.36501	Proximal	LINC00994; PRICKLE2; PRICKLE2-AS1; PSMD6	ENSG00000163636; ENSG00000163637; ENSG00000189196; ENSG00000241111	cuttree
DG-vs-VG	D	V	G	chr7	150100001	150200000	133	59	30	0.893939	0.491803	7.15728e-07	9.52445e-06	0.79499	0.06	0	0	0	0	0.14501	Distal	GIMAP8; LINC00996	ENSG00000171115; ENSG00000242258	cuttree
DG-vs-VG	D	V	G	chr9	123400001	123500000	155	38	8	0.575758	0.131148	1.44576e-07	2.56334e-06	1	0	0	0	0	0	0	Proximal	MEGF9	ENSG00000106780	cuttree
DG-vs-VG	V	D	L	chr1	154800001	154900000	187	28	3	0.459016	0.0454545	4.814e-08	2.27338e-06	0.72501	0.03	0	0	0	0	0.24499	Genic	KCNN3; PMVK	ENSG00000143603; ENSG00000163344	cuttree
DG-vs-VG	V	D	L	chr1	172400001	172500000	30	13	2	0.213115	0.030303	0.00176823	0.0125755	0	0.38	0.41	0	0	0	0.21	Proximal	C1orf105; PIGC	ENSG00000135845; ENSG00000180999	cuttree
DG-vs-VG	D	V	L	chr1	24700001	24800000	143	12	0	0.181818	0	0.000309972	0.00322282	0	1	0	0	0	0	0	Genic	NIPAL3; STPG1	ENSG00000001460; ENSG00000001461	cuttree
DG-vs-VG	D	V	L	chr1	31300001	31400000	129	56	21	0.848485	0.344262	7.06391e-09	4.46174e-07	1	0	0	0	0	0	0	Proximal	SDC3	ENSG00000162512	cuttree
DG-vs-VG	V	D	L	chr1	75100001	75200000	226	28	4	0.459016	0.0606061	8.49261e-08	3.5995e-06	0	0	0	0	0.86	0.08	0.06	Proximal	CRYZ; ERICH3; TYW3	ENSG00000116791; ENSG00000162623; ENSG00000178965	cuttree
DG-vs-VG	V	D	L	chr10	131700001	131800000	37	8	1	0.131148	0.0151515	0.0140339	0.0611851	0	0	0	0.05501	0.89499	0	0.05	Genic	EBF3	ENSG00000108001	cuttree
DG-vs-VG	D	V	L	chr10	133600001	133700000	26	66	50	1	0.819672	0.000187965	0.00206926	0	0	0.19501	0.13	0.22499	0	0.45	Distal	LINC01164	ENSG00000189275	cuttree
DG-vs-VG	V	D	L	chr10	26500001	26600000	234	22	6	0.360656	0.0909091	0.000260765	0.00275658	0	0	0	0.01	0.71499	0	0.27501	Genic	GAD2; MYO3A	ENSG00000095777; ENSG00000136750	cuttree
DG-vs-VG	D	V	L	chr11	123400001	123500000	309	59	16	0.893939	0.262295	1.80108e-13	8.27349e-11	0	0.61499	0.06501	0	0.07	0	0.25	Genic	GRAMD1B; SCN3B	ENSG00000023171; ENSG00000166257	cuttree
DG-vs-VG	D	V	L	chr11	2200001	2300000	136	55	5	0.833333	0.0819672	8.89966e-19	4.497e-15	0	0	0.22499	0.63	0	0	0.14501	Genic	ASCL2	ENSG00000183734	cuttree
DG-vs-VG	D	V	L	chr11	36200001	36300000	353	23	3	0.348485	0.0491803	1.9688e-05	0.000332165	0	0	0	1	0	0	0	Proximal	COMMD9; LDLRAD3	ENSG00000110442; ENSG00000179241	cuttree
DG-vs-VG	D	V	L	chr11	36400001	36500000	142	37	3	0.560606	0.0491803	1.33339e-10	2.02588e-08	0	0	0	0.79501	0	0	0.20499	Proximal	PRR5L	ENSG00000135362	cuttree
DG-vs-VG	V	D	L	chr12	21200001	21300000	178	7	3	0.114754	0.0454545	0.19364	0.421873	0	0	0	0	0.45501	0.48499	0.06	Distal	SLCO1B1; SLCO1B3; SLCO1B7	ENSG00000111700; ENSG00000134538; ENSG00000205754	cuttree
DG-vs-VG	D	V	L	chr12	51900001	52000000	475	64	29	0.969697	0.47541	1.05219e-10	1.68784e-08	0	1	0	0	0	0	0	Genic	SCN8A; SLC4A8	ENSG00000050438; ENSG00000196876	cuttree
DG-vs-VG	D	V	L	chr14	102000001	102100000	241	53	22	0.80303	0.360656	6.78544e-07	1.95432e-05	0	0	0.87499	0	0	0	0.12501	Genic	DIO3; MIR1247	ENSG00000197406; ENSG00000258498	cuttree
DG-vs-VG	D	V	L	chr14	20900001	21000000	238	45	7	0.681818	0.114754	2.95375e-11	5.52789e-09	0.86499	0.07501	0	0	0	0	0.06	Genic	APEX1; KLHL33; OSGEP; PNP; RNASE10; TMEM55B	ENSG00000092094; ENSG00000100823; ENSG00000165782; ENSG00000182545; ENSG00000185271; ENSG00000198805	cuttree
DG-vs-VG	D	V	L	chr14	55200001	55300000	254	38	6	0.575758	0.0983607	8.87517e-09	5.3413e-07	0	0.99	0	0	0	0	0.01	Genic	SAMD4A	ENSG00000020577	cuttree
DG-vs-VG	V	D	L	chr14	67900001	68000000	53	10	3	0.163934	0.0454545	0.0390688	0.13568	0	1	0	0	0	0	0	Genic	TMEM229B	ENSG00000198133	cuttree
DG-vs-VG	D	V	L	chr14	93300001	93400000	262	6	4	0.0909091	0.0655738	0.745763	0.866086	1	0	0	0	0	0	0	Proximal	CHGA; GOLGA5	ENSG00000066455; ENSG00000100604	cuttree
DG-vs-VG	V	D	L	chr14	95500001	95600000	319	46	13	0.754098	0.19697	2.05869e-10	2.59673e-08	0	1	0	0	0	0	0	Proximal	DICER1	ENSG00000100697	cuttree
DG-vs-VG	D	V	L	chr15	54800001	54900000	389	30	4	0.454545	0.0655738	5.95299e-07	1.79585e-05	0	0	0	0	0.64501	0.13	0.22499	Distal	UNC13C	ENSG00000137766	cuttree
DG-vs-VG	D	V	L	chr16	82900001	83000000	173	11	2	0.166667	0.0327869	0.0178611	0.0757786	0	0	0	0	1	0	0	Proximal	CDH13	ENSG00000140945	cuttree
DG-vs-VG	V	D	L	chr18	24100001	24200000	68	16	0	0.262295	0	2.48304e-06	5.76864e-05	0	0.15499	0.70501	0.01	0	0	0.13	Genic	KCTD1	ENSG00000134504	cuttree
DG-vs-VG	D	V	L	chr18	46300001	46400000	306	54	10	0.818182	0.163934	4.60791e-14	2.45093e-11	1	0	0	0	0	0	0	Proximal	CTIF	ENSG00000134030	cuttree
DG-vs-VG	D	V	L	chr18	70200001	70300000	212	9	1	0.136364	0.0163934	0.01771	0.075232	0	0	0	0	0	1	0	Genic	CBLN2	ENSG00000141668	cuttree
DG-vs-VG	V	D	L	chr2	28800001	28900000	21	10	0	0.163934	0	0.000431214	0.00397614	0.01	0.85	0	0	0	0	0.14	Genic	PLB1	ENSG00000163803	cuttree
DG-vs-VG	V	D	L	chr20	1400001	1500000	54	6	4	0.0983607	0.0606061	0.51903	0.653785	0	0	0.97	0	0	0	0.03	Proximal	NSFL1C; SIRPB2	ENSG00000088833; ENSG00000196209	cuttree
DG-vs-VG	D	V	L	chr20	24900001	25000000	198	9	7	0.136364	0.114754	0.792913	0.912767	0	0	1	0	0	0	0	Distal	ACSS1; APMAP; CST7	ENSG00000077984; ENSG00000101474; ENSG00000154930	cuttree
DG-vs-VG	V	D	L	chr20	48100001	48200000	83	11	0	0.180328	0	0.000187965	0.00206926	0.20501	0.77499	0	0	0	0	0.02	Genic	KCNB1; PTGIS	ENSG00000124212; ENSG00000158445	cuttree
DG-vs-VG	D	V	L	chr3	192000001	192100000	56	4	0	0.0606061	0	0.120234	0.285031	0	0	0	0	0.52501	0.28499	0.19	Proximal	FGF12	ENSG00000114279	cuttree
DG-vs-VG	V	D	L	chr3	42300001	42400000	236	19	6	0.311475	0.0909091	0.00172594	0.012441	0	0	1	0	0	0	0	Genic	CCK	ENSG00000187094	cuttree
DG-vs-VG	V	D	L	chr3	51300001	51400000	105	11	3	0.180328	0.0454545	0.0217314	0.0894761	0	0.60501	0.35499	0	0	0	0.04	Distal	DOCK3	ENSG00000088538	cuttree
DG-vs-VG	D	V	L	chr5	57800001	57900000	103	23	4	0.348485	0.0655738	7.97239e-05	0.00107171	0	0	0	0	1	0	0	Proximal	RAB3C	ENSG00000152932	cuttree
DG-vs-VG	V	D	L	chr6	167700001	167800000	33	10	5	0.163934	0.0757576	0.169928	0.383409	0.07499	0.74501	0	0	0	0	0.18	Distal	TCP10; TTLL2; UNC93A	ENSG00000112494; ENSG00000120440; ENSG00000203690	cuttree
DG-vs-VG	V	D	L	chr7	154700001	154800000	113	14	2	0.229508	0.030303	0.000810038	0.00672657	0	0	0	1	0	0	0	Genic	PAXIP1; PAXIP1-AS1; PAXIP1-AS2	ENSG00000157212; ENSG00000214106; ENSG00000273344	cuttree
DG-vs-VG	D	V	L	chr7	156900001	157000000	16	9	0	0.136364	0	0.00306708	0.0193483	0	1	0	0	0	0	0	Distal	UBE3C	ENSG00000009335	cuttree
DG-vs-VG	V	D	L	chr8	128400001	128500000	106	5	2	0.0819672	0.030303	0.259445	0.470953	0.74499	0	0.14501	0	0	0	0.11	Proximal	CASC8; POU5F1B	ENSG00000212993; ENSG00000246228	cuttree
DG-vs-VG	V	D	L	chr8	41500001	41600000	239	29	6	0.47541	0.0909091	1.09598e-06	2.87689e-05	0	0.82	0.08	0	0	0	0.1	Genic	ANK1; MIR486-1; NKX6-3	ENSG00000029534; ENSG00000165066; ENSG00000274705	cuttree
DG-vs-VG	D	V	L	chr8	96200001	96300000	322	63	15	0.954545	0.245902	8.45293e-18	2.13563e-14	1	0	0	0	0	0	0	Genic	C8orf37; C8orf37-AS1; LINC01298	ENSG00000156172; ENSG00000253351; ENSG00000253773	cuttree
DG-vs-VG	D	V	L	chr9	101100001	101200000	383	64	17	0.969697	0.278689	1.27656e-17	2.58019e-14	0	0.75499	0.21501	0	0	0	0.03	Proximal	GABBR2	ENSG00000136928	cuttree
DG-vs-VG	D	V	L	chr9	139000001	139100000	70	7	0	0.106061	0	0.0135979	0.060576	0.96499	0.03	0	0	0	0	0.00501	Genic	C9orf69; LHX3; QSOX2	ENSG00000107187; ENSG00000165661; ENSG00000238227	cuttree
DG-vs-VG	V	D	G	chrX	32000001	32100000	196	25	6	0.409836	0.0909091	2.87306e-05	0.000246872	0	0	0	0	0	1	0	Unknown	DMD	ENSG00000198947	cuttree
DG-vs-VG	D	V	G	chr10	67300001	67400000	50	7	0	0.106061	0	0.0135979	0.044066	0	0	0	0	0.58	0.33501	0.08499	Distal	Unknown	Unknown	cuttree
DG-vs-VG	D	V	G	chr14	41800001	41900000	63	66	49	1	0.803279	8.10195e-05	0.000584651	0	0	0	0	0	1	0	Distal	Unknown	Unknown	cuttree
DG-vs-VG	V	D	G	chr14	98200001	98300000	307	59	40	0.967213	0.606061	3.26048e-07	5.08652e-06	0	0	0	0	0	1	0	Proximal	Unknown	Unknown	cuttree
DG-vs-VG	V	D	G	chr14	98800001	98900000	37	13	1	0.213115	0.0151515	0.000344322	0.00203293	0	0	0	0	0	1	0	Proximal	Unknown	Unknown	cuttree
DG-vs-VG	D	V	G	chr2	127500001	127600000	72	8	0	0.121212	0	0.00648221	0.0244053	0	0	0	1	0	0	0	Distal	Unknown	Unknown	cuttree
DG-vs-VG	D	V	G	chr2	241200001	241300000	326	40	2	0.606061	0.0327869	5.42806e-13	5.4418e-11	0	0	0	0.85	0	0	0.15	Distal	Unknown	Unknown	cuttree
DG-vs-VG	D	V	G	chr22	23000001	23100000	95	9	0	0.136364	0	0.00298278	0.0129804	0	0	0.62	0	0	0	0.38	Distal	Unknown	Unknown	cuttree
DG-vs-VG	V	D	G	chr5	107800001	107900000	154	18	3	0.295082	0.0454545	0.000196486	0.00124233	0	0	0.71501	0.13499	0	0	0.15	Distal	Unknown	Unknown	cuttree
DG-vs-VG	V	D	G	chr5	88500001	88600000	335	24	9	0.393443	0.136364	0.00115868	0.00566513	0	0	0	0	0.67499	0	0.32501	Proximal	Unknown	Unknown	cuttree
DG-vs-VG	V	D	G	chr5	92300001	92400000	353	51	7	0.836066	0.106061	9.93874e-18	9.89733e-15	0	0	0	0	1	0	0	Proximal	Unknown	Unknown	cuttree
DG-vs-VG	V	D	G	chr6	81900001	82000000	92	17	3	0.278689	0.0454545	0.000408201	0.00234745	0	0	0	0	0.39501	0.59499	0.01	Distal	Unknown	Unknown	cuttree
DG-vs-VG	D	V	G	chr6	87400001	87500000	366	24	0	0.363636	0	1.39475e-08	3.32017e-07	0	0	0	0.05499	0.88501	0	0.06	Distal	Unknown	Unknown	cuttree
DG-vs-VG	D	V	G	chr9	45200001	45300000	74	6	0	0.0909091	0	0.0283175	0.0802263	0	0	0	0	0	0	1	Distal	Unknown	Unknown	cuttree
DG-vs-VG	D	V	G	chr9	66300001	66400000	325	57	12	0.863636	0.196721	9.52982e-15	1.7794e-12	0	0	0	0	0	1	0	Distal	Unknown	Unknown	cuttree
DG-vs-VG	D	V	L	chr1	209400001	209500000	767	25	0	0.378788	0	5.62848e-09	3.81755e-07	0	0	0	0.84499	0	0	0.15501	Proximal	Unknown	Unknown	cuttree
DG-vs-VG	V	D	L	chr10	30800001	30900000	170	22	0	0.360656	0	8.93212e-09	5.3413e-07	0.49501	0	0	0	0	0	0.50499	Genic	Unknown	Unknown	cuttree
DG-vs-VG	V	D	L	chr14	95400001	95500000	337	39	7	0.639344	0.106061	2.64557e-10	3.2605e-08	0	0.61501	0.18499	0	0	0	0.2	Proximal	Unknown	Unknown	cuttree
DG-vs-VG	V	D	L	chr2	220600001	220700000	30	19	2	0.311475	0.030303	1.82021e-05	0.000313374	0	0.15499	0.09	0.59501	0	0	0.16	Proximal	Unknown	Unknown	cuttree
DG-vs-VG	D	V	L	chr20	11400001	11500000	34	8	0	0.121212	0	0.00648221	0.034533	0	0	0	0.92501	0	0	0.07499	Proximal	Unknown	Unknown	cuttree
DG-vs-VG	D	V	L	chr20	12000001	12100000	282	42	12	0.636364	0.196721	8.00787e-07	2.26054e-05	0	0	0	0	1	0	0	Proximal	Unknown	Unknown	cuttree
DG-vs-VG	D	V	L	chr20	7100001	7200000	146	30	11	0.454545	0.180328	0.00118713	0.00908183	0	0	0	0	0.05	0.91	0.04	Genic	Unknown	Unknown	cuttree
DG-vs-VG	D	V	L	chr22	27600001	27700000	297	18	0	0.272727	0	2.50421e-06	5.77797e-05	0	0	0	1	0	0	0	Proximal	Unknown	Unknown	cuttree
DG-vs-VG	V	D	L	chr3	135000001	135100000	64	22	0	0.360656	0	8.93212e-09	5.3413e-07	0	0	0	0	1	0	0	Proximal	Unknown	Unknown	cuttree
DG-vs-VG	V	D	L	chr3	147000001	147100000	39	16	0	0.262295	0	2.48304e-06	5.76864e-05	0	0	0	0	0	1	0	Genic	Unknown	Unknown	cuttree
DG-vs-VG	V	D	L	chr3	75300001	75400000	67	8	0	0.131148	0	0.00219706	0.0144648	0	0	0	0	0.26501	0.65499	0.08	Genic	Unknown	Unknown	cuttree
DG-vs-VG	D	V	L	chr3	800001	900000	206	47	26	0.712121	0.42623	0.0020812	0.0144648	0	0	0	0	0	1	0	Proximal	Unknown	Unknown	cuttree
DG-vs-VG	D	V	L	chr3	81200001	81300000	227	29	4	0.439394	0.0655738	1.3874e-06	3.54066e-05	0	0	0	0.03	0.69	0.03	0.25	Genic	Unknown	Unknown	cuttree
DG-vs-VG	V	D	L	chr3	94200001	94300000	127	12	0	0.196721	0	7.18723e-05	0.000996353	0	0	0	0	0.17	0.74	0.09	Proximal	Unknown	Unknown	cuttree
DG-vs-VG	V	D	L	chr4	127700001	127800000	307	35	2	0.57377	0.030303	9.22728e-13	3.28677e-10	0	0	0	0	0	0.65	0.35	Distal	Unknown	Unknown	cuttree
DG-vs-VG	D	V	L	chr4	129300001	129400000	164	24	3	0.363636	0.0491803	9.24699e-06	0.000176654	0	0	0.75	0	0	0	0.25	Genic	Unknown	Unknown	cuttree
DG-vs-VG	D	V	L	chr5	18600001	18700000	124	34	8	0.515152	0.131148	4.18726e-06	9.0035e-05	0	0	0	0	0.05	0.56499	0.38501	Distal	Unknown	Unknown	cuttree
DG-vs-VG	V	D	L	chr5	73800001	73900000	211	12	7	0.196721	0.106061	0.213288	0.425799	0	0	1	0	0	0	0	Proximal	Unknown	Unknown	cuttree
DG-vs-VG	V	D	L	chr6	126700001	126800000	194	30	2	0.491803	0.030303	3.23661e-10	3.75967e-08	0	0	0	1	0	0	0	Distal	Unknown	Unknown	cuttree
DG-vs-VG	V	D	L	chr7	25500001	25600000	312	22	0	0.360656	0	8.93212e-09	5.3413e-07	0	0	0	0	0.80501	0	0.19499	Proximal	Unknown	Unknown	cuttree
DG-vs-VG	D	V	L	chr7	33700001	33800000	71	6	4	0.0909091	0.0655738	0.745763	0.866086	0	0	0	0.88499	0.01	0	0.10501	Proximal	Unknown	Unknown	cuttree
DG-vs-VG	V	D	L	chr8	143000001	143100000	216	52	19	0.852459	0.287879	1.11388e-10	1.75889e-08	0	0	0	1	0	0	0	Proximal	Unknown	Unknown	cuttree
DG-vs-VG	D	V	L	chr8	2300001	2400000	23	66	49	1	0.803279	8.10195e-05	0.00107171	0	0	0	0	0	1	0	Genic	Unknown	Unknown	cuttree
DG-vs-VG	D	V	L	chr9	41000001	41100000	43	5	0	0.0757576	0	0.0585532	0.171469	0.21499	0	0	0	0.06	0.51501	0.21	Distal	Unknown	Unknown	cuttree
DG-vs-VG	V	D	L	chr9	42400001	42500000	58	10	0	0.163934	0	0.000431214	0.00397614	0	0	0	0	0.14501	0.70499	0.15	Distal	Unknown	Unknown	cuttree
DG-vs-VG	D	V	G	chrX	136900001	137000000	427	52	17	0.787879	0.278689	7.20657e-09	1.90528e-07	0	0	0	0	0	1	0	Unknown	Unknown	Unknown	cuttree
DG-vs-VG	D	V	G	chrX	30100001	30200000	406	24	0	0.363636	0	1.39475e-08	3.32017e-07	0	0	0	0	0.61	0	0.39	Unknown	Unknown	Unknown	cuttree
DG-vs-VG	D	V	G	chrX	38300001	38400000	726	28	0	0.424242	0	3.40517e-10	1.37472e-08	0	0	0.04	0.81499	0.06	0	0.08501	Unknown	Unknown	Unknown	cuttree
DG-vs-VG	V	D	L	chrX	115600001	115700000	174	20	4	0.327869	0.0606061	0.000176678	0.00206895	0	0	0	0	0.09	0.82	0.09	Unknown	Unknown	Unknown	cuttree
DG-vs-VG	V	D	L	chrX	55300001	55400000	222	19	12	0.311475	0.181818	0.101604	0.260508	0	0	0	0.04	0.93	0	0.03	Unknown	Unknown	Unknown	cuttree
DG-vs-VG	D	V	G	chr1	171600001	171700000	305	59	18	0.893939	0.295082	2.38077e-12	1.84741e-10	0	0	0.35	0.27	0	0	0.38	Genic	MYOC; VAMP4	ENSG00000034971; ENSG00000117533	adjust
DG-vs-VG	V	D	G	chr1	197800001	197900000	198	27	4	0.442623	0.0606061	3.56151e-07	5.45641e-06	0	0	0	1	0	0	0	Genic	C1orf53; LHX9	ENSG00000143355; ENSG00000203724	adjust
DG-vs-VG	V	D	G	chr1	34400001	34500000	319	35	1	0.57377	0.0151515	2.27767e-13	2.38755e-11	0	0	0	0	1	0	0	Proximal	CSMD2	ENSG00000121904	adjust
DG-vs-VG	D	V	G	chr1	41300001	41400000	820	41	0	0.621212	0	5.00085e-16	1.992e-13	0	1	0	0	0	0	0	Genic	CITED4; KCNQ4	ENSG00000117013; ENSG00000179862	adjust
DG-vs-VG	D	V	G	chr10	50300001	50400000	407	30	1	0.454545	0.0163934	2.11559e-09	6.79605e-08	0	0.36499	0	0.22501	0	0	0.41	Proximal	C10orf128; FAM170B; FAM170B-AS1; VSTM4	ENSG00000165633; ENSG00000172538; ENSG00000204161; ENSG00000234736	adjust
DG-vs-VG	D	V	G	chr11	85200001	85300000	29	36	0	0.545455	0	9.35646e-14	1.09617e-11	0	0	0.69501	0.28499	0	0	0.02	Proximal	DLG2	ENSG00000150672	adjust
DG-vs-VG	V	D	G	chr11	93200001	93300000	154	17	0	0.278689	0	1.00664e-06	1.2907e-05	0	0	0	1	0	0	0	Genic	SMCO4	ENSG00000166002	adjust
DG-vs-VG	D	V	G	chr12	129000001	129100000	72	11	0	0.166667	0	0.000670847	0.00357885	0	0	0	0	0	0.88	0.12	Genic	TMEM132C	ENSG00000181234	adjust
DG-vs-VG	D	V	G	chr12	46500001	46600000	102	12	0	0.181818	0	0.000309972	0.0018822	0	1	0	0	0	0	0	Distal	SLC38A1	ENSG00000111371	adjust
DG-vs-VG	D	V	G	chr12	71600001	71700000	135	20	0	0.30303	0	5.27304e-07	7.34415e-06	0	0	0	0	1	0	0	Proximal	TSPAN8	ENSG00000127324	adjust
DG-vs-VG	D	V	G	chr16	14100001	14200000	161	22	0	0.333333	0	8.24359e-08	1.54891e-06	0	1	0	0	0	0	0	Genic	MKL2	ENSG00000186260	adjust
DG-vs-VG	D	V	G	chr16	67400001	67500000	279	49	5	0.742424	0.0819672	5.49279e-15	1.17212e-12	1	0	0	0	0	0	0	Genic	ATP6V0D1; HSD11B2; LRRC36; TPPP3; ZDHHC1	ENSG00000159708; ENSG00000159713; ENSG00000159714; ENSG00000159720; ENSG00000176387	adjust
DG-vs-VG	V	D	G	chr16	72800001	72900000	62	33	0	0.540984	0	6.00882e-14	7.47974e-12	0	0	0	1	0	0	0	Genic	ZFHX3	ENSG00000140836	adjust
DG-vs-VG	D	V	G	chr16	7400001	7500000	253	40	0	0.606061	0	1.78537e-15	5.3338e-13	0	0	0	0	0	1	0	Genic	RBFOX1	ENSG00000078328	adjust
DG-vs-VG	V	D	G	chr18	34900001	35000000	130	24	2	0.393443	0.030303	2.51187e-07	4.03725e-06	0	0	0	1	0	0	0	Genic	CELF4	ENSG00000101489	adjust
DG-vs-VG	D	V	G	chr2	150200001	150300000	278	65	34	0.984848	0.557377	1.32474e-09	4.47195e-08	0	0	0	1	0	0	0	Proximal	LYPD6	ENSG00000187123	adjust
DG-vs-VG	V	D	G	chr2	69100001	69200000	328	59	22	0.967213	0.333333	4.23625e-15	9.37467e-13	0	0.83	0.09	0	0	0	0.08	Proximal	GKN2	ENSG00000183607	adjust
DG-vs-VG	D	V	G	chr2	70600001	70700000	295	61	22	0.924242	0.360656	8.55866e-12	5.95881e-10	0	1	0	0	0	0	0	Genic	TGFA	ENSG00000163235	adjust
DG-vs-VG	D	V	G	chr21	47500001	47600000	287	60	10	0.909091	0.163934	1.37445e-18	2.05309e-15	0.78501	0.12	0	0	0	0	0.09499	Genic	COL6A2; FTCD; SPATC1L	ENSG00000142173; ENSG00000160282; ENSG00000160284	adjust
DG-vs-VG	D	V	G	chr3	101000001	101100000	220	40	3	0.606061	0.0491803	6.47682e-12	4.66253e-10	0	0	1	0	0	0	0	Distal	IMPG2; SENP7	ENSG00000081148; ENSG00000138468	adjust
DG-vs-VG	V	D	G	chr5	70600001	70700000	71	16	0	0.262295	0	2.48304e-06	2.79675e-05	0.02	0	0.98	0	0	0	0	Distal	PMCHL2	ENSG00000169040	adjust
DG-vs-VG	V	D	G	chr6	16100001	16200000	439	33	1	0.540984	0.0151515	2.24667e-12	1.81404e-10	0	0.07501	0.15	0	0	0	0.77499	Genic	MIR4639; MYLIP	ENSG00000007944; ENSG00000263712	adjust
DG-vs-VG	D	V	G	chr8	11500001	11600000	470	57	5	0.863636	0.0819672	2.30045e-20	1.08687e-16	0	1	0	0	0	0	0	Genic	GATA4	ENSG00000136574	adjust
DG-vs-VG	D	V	G	chr8	91600001	91700000	123	37	0	0.560606	0	3.07648e-14	4.48341e-12	0	0	0	0.92	0	0	0.08	Proximal	TMEM64	ENSG00000180694	adjust
DG-vs-VG	V	D	L	chr1	154800001	154900000	263	28	3	0.459016	0.0454545	4.814e-08	2.27338e-06	0.72501	0.03	0	0	0	0	0.24499	Genic	KCNN3; PMVK	ENSG00000143603; ENSG00000163344	adjust
DG-vs-VG	D	V	L	chr1	161400001	161500000	273	38	2	0.575758	0.0327869	5.25169e-12	1.31599e-09	0.51	0.14499	0.24501	0	0	0	0.1	Genic	FCGR2A; HSPA6	ENSG00000143226; ENSG00000173110	adjust
DG-vs-VG	V	D	L	chr1	175600001	175700000	326	40	1	0.655738	0.0151515	2.1787e-16	3.66965e-13	0	0	0	1	0	0	0	Proximal	TNR	ENSG00000116147	adjust
DG-vs-VG	D	V	L	chr1	31300001	31400000	153	56	21	0.848485	0.344262	7.06391e-09	4.46174e-07	1	0	0	0	0	0	0	Proximal	SDC3	ENSG00000162512	adjust
DG-vs-VG	D	V	L	chr1	54700001	54800000	303	66	44	1	0.721311	1.00664e-06	2.65615e-05	0	0.61499	0.38501	0	0	0	0	Genic	SSBP3	ENSG00000157216	adjust
DG-vs-VG	V	D	L	chr1	7600001	7700000	238	50	19	0.819672	0.287879	1.65798e-09	1.44445e-07	0	0	0	1	0	0	0	Genic	CAMTA1	ENSG00000171735	adjust
DG-vs-VG	V	D	L	chr10	26500001	26600000	111	22	6	0.360656	0.0909091	0.000260765	0.00275658	0	0	0	0.01	0.71499	0	0.27501	Genic	GAD2; MYO3A	ENSG00000095777; ENSG00000136750	adjust
DG-vs-VG	D	V	L	chr11	2200001	2300000	459	55	5	0.833333	0.0819672	8.89966e-19	4.497e-15	0	0	0.22499	0.63	0	0	0.14501	Genic	ASCL2	ENSG00000183734	adjust
DG-vs-VG	D	V	L	chr12	51900001	52000000	426	64	29	0.969697	0.47541	1.05219e-10	1.68784e-08	0	1	0	0	0	0	0	Genic	SCN8A; SLC4A8	ENSG00000050438; ENSG00000196876	adjust
DG-vs-VG	V	D	L	chr12	60100001	60200000	56	8	0	0.131148	0	0.00219706	0.0144648	0	0	0	0	1	0	0	Proximal	SLC16A7	ENSG00000118596	adjust
DG-vs-VG	D	V	L	chr12	7300001	7400000	81	46	17	0.69697	0.278689	3.06952e-06	6.87817e-05	0	1	0	0	0	0	0	Genic	CLSTN3; PEX5	ENSG00000139182; ENSG00000139197	adjust
DG-vs-VG	D	V	L	chr14	20900001	21000000	158	45	7	0.681818	0.114754	2.95375e-11	5.52789e-09	0.86499	0.07501	0	0	0	0	0.06	Genic	APEX1; KLHL33; OSGEP; PNP; RNASE10; TMEM55B	ENSG00000092094; ENSG00000100823; ENSG00000165782; ENSG00000182545; ENSG00000185271; ENSG00000198805	adjust
DG-vs-VG	D	V	L	chr15	54800001	54900000	161	30	4	0.454545	0.0655738	5.95299e-07	1.79585e-05	0	0	0	0	0.64501	0.13	0.22499	Distal	UNC13C	ENSG00000137766	adjust
DG-vs-VG	D	V	L	chr17	17000001	17100000	542	53	3	0.80303	0.0491803	1.52075e-19	1.53687e-15	1	0	0	0	0	0	0	Genic	MPRIP	ENSG00000133030	adjust
DG-vs-VG	V	D	L	chr18	24100001	24200000	106	16	0	0.262295	0	2.48304e-06	5.76864e-05	0	0.15499	0.70501	0.01	0	0	0.13	Genic	KCTD1	ENSG00000134504	adjust
DG-vs-VG	D	V	L	chr19	15800001	15900000	95	66	43	1	0.704918	4.02655e-07	1.24919e-05	0	0.59501	0.26499	0	0	0	0.14	Genic	CYP4F12; OR10H2; OR10H3	ENSG00000171936; ENSG00000171942; ENSG00000186204	adjust
DG-vs-VG	V	D	L	chr19	16700001	16800000	77	10	0	0.163934	0	0.000431214	0.00397614	0.09499	0.87501	0	0	0	0	0.03	Genic	MED26; SMIM7; TMEM38A	ENSG00000072954; ENSG00000105085; ENSG00000214046	adjust
DG-vs-VG	V	D	L	chr2	28800001	28900000	177	10	0	0.163934	0	0.000431214	0.00397614	0.01	0.85	0	0	0	0	0.14	Genic	PLB1	ENSG00000163803	adjust
DG-vs-VG	V	D	L	chr20	48100001	48200000	143	11	0	0.180328	0	0.000187965	0.00206926	0.20501	0.77499	0	0	0	0	0.02	Genic	KCNB1; PTGIS	ENSG00000124212; ENSG00000158445	adjust
DG-vs-VG	D	V	L	chr22	46400001	46500000	444	63	14	0.954545	0.229508	1.75693e-18	5.91853e-15	1	0	0	0	0	0	0	Proximal	LOC730668; MIR3619; MIRLET7BHG; PRR34	ENSG00000182257; ENSG00000197182; ENSG00000266533; ENSG00000280424	adjust
DG-vs-VG	V	D	L	chr3	4300001	4400000	38	11	0	0.180328	0	0.000187965	0.00206926	0	1	0	0	0	0	0	Proximal	SETMAR; SUMF1	ENSG00000144455; ENSG00000170364	adjust
DG-vs-VG	D	V	L	chr5	3400001	3500000	664	39	0	0.590909	0	3.10563e-15	3.48728e-12	0	0	0	0	0	1	0	Genic	LINC01019	ENSG00000248118	adjust
DG-vs-VG	D	V	L	chr8	96200001	96300000	443	63	15	0.954545	0.245902	8.45293e-18	2.13563e-14	1	0	0	0	0	0	0	Genic	C8orf37; C8orf37-AS1; LINC01298	ENSG00000156172; ENSG00000253351; ENSG00000253773	adjust
DG-vs-VG	D	V	L	chr9	101100001	101200000	697	64	17	0.969697	0.278689	1.27656e-17	2.58019e-14	0	0.75499	0.21501	0	0	0	0.03	Proximal	GABBR2	ENSG00000136928	adjust
DG-vs-VG	D	V	G	chr1	105900001	106000000	63	28	0	0.424242	0	3.40517e-10	1.37472e-08	0	0	0	0	0	1	0	Distal	Unknown	Unknown	adjust
DG-vs-VG	V	D	G	chr10	60600001	60700000	104	33	0	0.540984	0	6.00882e-14	7.47974e-12	0	0	0	0.84501	0.14499	0	0.01	Proximal	Unknown	Unknown	adjust
DG-vs-VG	V	D	G	chr10	8300001	8400000	457	28	1	0.459016	0.0151515	4.79879e-10	1.80332e-08	0	0	0	1	0	0	0	Genic	Unknown	Unknown	adjust
DG-vs-VG	D	V	G	chr14	41800001	41900000	131	66	49	1	0.803279	8.10195e-05	0.000584651	0	0	0	0	0	1	0	Distal	Unknown	Unknown	adjust
DG-vs-VG	D	V	G	chr14	82100001	82200000	275	45	5	0.681818	0.0819672	8.82884e-13	7.75769e-11	0	0	0	0.88499	0.07501	0	0.04	Proximal	Unknown	Unknown	adjust
DG-vs-VG	D	V	G	chr16	59800001	59900000	401	50	1	0.757576	0.0163934	5.45708e-20	1.08687e-16	0	0	0	0	0	1	0	Proximal	Unknown	Unknown	adjust
DG-vs-VG	D	V	G	chr17	43500001	43600000	73	19	0	0.287879	0	1.0843e-06	1.35822e-05	1	0	0	0	0	0	0	Genic	Unknown	Unknown	adjust
DG-vs-VG	V	D	G	chr2	222500001	222600000	38	19	0	0.311475	0	1.58845e-07	2.76706e-06	0	0	0	0	1	0	0	Proximal	Unknown	Unknown	adjust
DG-vs-VG	D	V	G	chr2	241200001	241300000	577	40	2	0.606061	0.0327869	5.42806e-13	5.4418e-11	0	0	0	0.85	0	0	0.15	Distal	Unknown	Unknown	adjust
DG-vs-VG	D	V	G	chr22	23000001	23100000	49	9	0	0.136364	0	0.00298278	0.0129804	0	0	0.62	0	0	0	0.38	Distal	Unknown	Unknown	adjust
DG-vs-VG	V	D	G	chr3	1700001	1800000	574	48	9	0.786885	0.136364	4.33067e-14	6.1609e-12	0	0	0	0	0	1	0	Proximal	Unknown	Unknown	adjust
DG-vs-VG	D	V	G	chr3	80300001	80400000	554	54	3	0.818182	0.0491803	5.41871e-20	1.08687e-16	0	0	0	0	0	1	0	Distal	Unknown	Unknown	adjust
DG-vs-VG	D	V	G	chr4	127500001	127600000	415	17	0	0.257576	0	5.72441e-06	5.94841e-05	0	0	0	0	0	1	0	Distal	Unknown	Unknown	adjust
DG-vs-VG	D	V	G	chr4	59600001	59700000	290	53	7	0.80303	0.114754	1.27336e-15	4.22684e-13	0	0	0	0	0	1	0	Distal	Unknown	Unknown	adjust
DG-vs-VG	D	V	G	chr5	119600001	119700000	676	34	0	0.515152	0	8.12227e-13	7.30622e-11	0	0	0	0	1	0	0	Distal	Unknown	Unknown	adjust
DG-vs-VG	D	V	G	chr5	159000001	159100000	228	24	0	0.363636	0	1.39475e-08	3.32017e-07	0	0	1	0	0	0	0	Proximal	Unknown	Unknown	adjust
DG-vs-VG	D	V	G	chr5	89100001	89200000	39	12	0	0.181818	0	0.000324716	0.00196374	0	0	0	0	0.58499	0	0.41501	Proximal	Unknown	Unknown	adjust
DG-vs-VG	V	D	G	chr5	92300001	92400000	487	51	7	0.836066	0.106061	9.93874e-18	9.89733e-15	0	0	0	0	1	0	0	Proximal	Unknown	Unknown	adjust
DG-vs-VG	V	D	G	chr6	103900001	104000000	97	28	0	0.459016	0	1.81081e-11	1.10254e-09	0	0	0	0	0	1	0	Distal	Unknown	Unknown	adjust
DG-vs-VG	D	V	G	chr7	9800001	9900000	148	17	0	0.257576	0	5.72441e-06	5.94841e-05	0	0	0	0	0	1	0	Distal	Unknown	Unknown	adjust
DG-vs-VG	V	D	G	chr9	122700001	122800000	115	19	0	0.311475	0	1.58845e-07	2.76706e-06	0	0	0	0.12	0.81	0	0.07	Proximal	Unknown	Unknown	adjust
DG-vs-VG	D	V	L	chr1	209400001	209500000	214	25	0	0.378788	0	5.62848e-09	3.81755e-07	0	0	0	0.84499	0	0	0.15501	Proximal	Unknown	Unknown	adjust
DG-vs-VG	V	D	L	chr10	30800001	30900000	265	22	0	0.360656	0	8.93212e-09	5.3413e-07	0.49501	0	0	0	0	0	0.50499	Genic	Unknown	Unknown	adjust
DG-vs-VG	V	D	L	chr14	86900001	87000000	60	10	0	0.163934	0	0.000319771	0.00329084	0	0	0	0	0	1	0	Distal	Unknown	Unknown	adjust
DG-vs-VG	V	D	L	chr2	107100001	107200000	16	6	0	0.0983607	0	0.0107412	0.0499083	0	0	0	0	1	0	0	Genic	Unknown	Unknown	adjust
DG-vs-VG	V	D	L	chr3	135000001	135100000	132	22	0	0.360656	0	8.93212e-09	5.3413e-07	0	0	0	0	1	0	0	Proximal	Unknown	Unknown	adjust
DG-vs-VG	V	D	L	chr3	75300001	75400000	150	8	0	0.131148	0	0.00219706	0.0144648	0	0	0	0	0.26501	0.65499	0.08	Genic	Unknown	Unknown	adjust
DG-vs-VG	V	D	L	chr3	94200001	94300000	239	12	0	0.196721	0	7.18723e-05	0.000996353	0	0	0	0	0.17	0.74	0.09	Proximal	Unknown	Unknown	adjust
DG-vs-VG	V	D	L	chr4	109200001	109300000	45	12	0	0.196721	0	7.18723e-05	0.000996353	0	0	0	0	0.99	0	0.01	Proximal	Unknown	Unknown	adjust
DG-vs-VG	V	D	L	chr4	127700001	127800000	531	35	2	0.57377	0.030303	9.22728e-13	3.28677e-10	0	0	0	0	0	0.65	0.35	Distal	Unknown	Unknown	adjust
DG-vs-VG	V	D	L	chr5	123100001	123200000	144	20	0	0.327869	0	6.17732e-08	2.7623e-06	0	0	0	1	0	0	0	Proximal	Unknown	Unknown	adjust
DG-vs-VG	V	D	L	chr5	51800001	51900000	164	14	1	0.229508	0.0151515	0.000156391	0.00187484	0	0	0.08501	0.28499	0.14	0	0.49	Proximal	Unknown	Unknown	adjust
DG-vs-VG	V	D	L	chr6	126700001	126800000	482	30	2	0.491803	0.030303	3.23661e-10	3.75967e-08	0	0	0	1	0	0	0	Distal	Unknown	Unknown	adjust
DG-vs-VG	V	D	L	chr6	168000001	168100000	119	43	5	0.704918	0.0757576	5.67876e-14	2.86948e-11	0	0	0.82501	0	0	0	0.17499	Genic	Unknown	Unknown	adjust
DG-vs-VG	V	D	L	chr7	25500001	25600000	445	22	0	0.360656	0	8.93212e-09	5.3413e-07	0	0	0	0	0.80501	0	0.19499	Proximal	Unknown	Unknown	adjust
DG-vs-VG	V	D	L	chr7	91100001	91200000	60	8	0	0.131148	0	0.00203726	0.014258	0	0	0	1	0	0	0	Proximal	Unknown	Unknown	adjust
DG-vs-VG	V	D	L	chr8	143000001	143100000	286	52	19	0.852459	0.287879	1.11388e-10	1.75889e-08	0	0	0	1	0	0	0	Proximal	Unknown	Unknown	adjust
DG-vs-VG	D	V	L	chr8	2300001	2400000	43	66	49	1	0.803279	8.10195e-05	0.00107171	0	0	0	0	0	1	0	Genic	Unknown	Unknown	adjust
DG-vs-VG	D	V	L	chr9	110800001	110900000	327	30	1	0.454545	0.0163934	9.70402e-10	9.52125e-08	0	0	0	0	0.98	0	0.02	Proximal	Unknown	Unknown	adjust
DG-vs-VG	V	D	L	chr9	13700001	13800000	150	30	5	0.491803	0.0757576	8.22932e-08	3.51518e-06	0	0	0	0.34501	0.54499	0	0.11	Proximal	Unknown	Unknown	adjust
DG-vs-VG	V	D	L	chr9	42400001	42500000	167	10	0	0.163934	0	0.000431214	0.00397614	0	0	0	0	0.14501	0.70499	0.15	Distal	Unknown	Unknown	adjust
DL-vs-VL	V	D	G	chr1	74700001	74800000	21	7	0	0.132075	0	0.00172504	0.00770336	0	0	0	0	0	0.44	0.56	Proximal	FPGT-TNNI3K; TNNI3K	ENSG00000116783; ENSG00000259030
DL-vs-VL	D	V	G	chr10	47700001	47800000	187	74	34	1	0.641509	6.36661e-09	1.8377e-07	0	0	0	0.78499	0.11	0	0.10501	Distal	GLUD1P7; PTPN20	ENSG00000204179; ENSG00000265366
DL-vs-VL	D	V	G	chr12	18800001	18900000	344	49	4	0.662162	0.0754717	7.92116e-12	6.06781e-10	0	0	0	0	0	0.98	0.02	Proximal	CAPZA3; PIK3C2G; PLCZ1	ENSG00000139144; ENSG00000139151; ENSG00000177938
DL-vs-VL	D	V	G	chr2	169000001	169100000	594	60	6	0.810811	0.113208	1.61921e-15	3.58325e-13	0	0	1	0	0	0	0	Genic	STK39	ENSG00000198648
DL-vs-VL	D	V	G	chr2	70600001	70700000	134	67	16	0.905405	0.301887	9.88046e-13	1.01786e-10	0	1	0	0	0	0	0	Genic	TGFA	ENSG00000163235
DL-vs-VL	D	V	G	chr20	1900001	2000000	336	64	7	0.864865	0.132075	2.50379e-17	9.97341e-15	0	0	0.56499	0.25501	0	0	0.18	Proximal	PDYN; SIRPA	ENSG00000101327; ENSG00000198053
DL-vs-VL	D	V	G	chr3	145900001	146000000	202	29	0	0.391892	0	1.04733e-08	2.76894e-07	0	0	0.02	0.15	0.58	0	0.25	Proximal	PLSCR4	ENSG00000114698
DL-vs-VL	D	V	G	chr4	47000001	47100000	214	71	20	0.959459	0.377358	2.24431e-13	2.53773e-11	0	0	0	0	0.37	0.25	0.38	Proximal	GABRB1	ENSG00000163288
DL-vs-VL	D	V	G	chr4	69000001	69100000	160	24	0	0.324324	0	3.83945e-07	5.94319e-06	0	0	0	1	0	0	0	Distal	FTLP10; TMPRSS11B; TMPRSS11BNL	ENSG00000185873; ENSG00000250026; ENSG00000250426
DL-vs-VL	D	V	G	chr4	89700001	89800000	299	56	9	0.756757	0.169811	3.25839e-11	2.0071e-09	0	0	0	0.99	0	0	0.01	Genic	FAM13A	ENSG00000138640
DL-vs-VL	V	D	L	chr1	110300001	110400000	621	27	1	0.509434	0.0135135	6.88913e-12	9.94593e-10	0	1	0	0	0	0	0	Genic	EPS8L3	ENSG00000198758
DL-vs-VL	D	V	L	chr1	54700001	54800000	416	74	36	1	0.679245	6.05838e-08	2.08962e-06	0	0.61499	0.38501	0	0	0	0	Genic	SSBP3	ENSG00000157216
DL-vs-VL	D	V	L	chr1	6000001	6100000	320	61	7	0.824324	0.132075	2.09861e-15	1.24756e-12	0	0.40501	0.54499	0	0	0	0.05	Genic	KCNAB2; NPHP4	ENSG00000069424; ENSG00000131697
DL-vs-VL	D	V	L	chr10	118000001	118100000	133	24	0	0.324324	0	3.83945e-07	1.03809e-05	0	0	0	0	0	1	0	Genic	CCDC172; GFRA1	ENSG00000151892; ENSG00000182645
DL-vs-VL	D	V	L	chr10	21200001	21300000	196	41	3	0.554054	0.0566038	1.23945e-09	7.9783e-08	0	0	0	1	0	0	0	Genic	NEBL	ENSG00000078114
DL-vs-VL	D	V	L	chr11	2200001	2300000	747	59	1	0.797297	0.0188679	1.14948e-20	2.27576e-17	0	0	0.22499	0.63	0	0	0.14501	Genic	ASCL2	ENSG00000183734
DL-vs-VL	V	D	L	chr12	117200001	117300000	95	13	0	0.245283	0	4.42355e-06	8.24804e-05	0	0.82	0.03	0	0	0	0.15	Genic	HRK; RNFT2	ENSG00000135116; ENSG00000135119
DL-vs-VL	D	V	L	chr13	110400001	110500000	693	51	3	0.689189	0.0566038	9.69816e-14	2.88263e-11	0	0	0.02	0	0.91	0	0.07	Proximal	IRS2	ENSG00000185950
DL-vs-VL	V	D	L	chr13	44000001	44100000	4	8	0	0.150943	0	0.000661264	0.00506268	0	0	0	1	0	0	0	Genic	ENOX1	ENSG00000120658
DL-vs-VL	D	V	L	chr14	100500001	100600000	171	55	3	0.743243	0.0566038	1.14813e-15	8.28784e-13	0.29501	0.63499	0	0	0	0	0.07	Genic	EVL	ENSG00000196405
DL-vs-VL	D	V	L	chr14	96600001	96700000	644	67	13	0.905405	0.245283	1.03358e-14	4.74791e-12	0	0	1	0	0	0	0	Genic	BDKRB2	ENSG00000168398
DL-vs-VL	D	V	L	chr15	58500001	58600000	258	46	2	0.621622	0.0377358	2.0528e-12	3.57682e-10	0	0	1	0	0	0	0	Proximal	ALDH1A2	ENSG00000128918
DL-vs-VL	D	V	L	chr17	17000001	17100000	472	55	1	0.743243	0.0188679	2.81108e-18	3.55109e-15	1	0	0	0	0	0	0	Genic	MPRIP	ENSG00000133030
DL-vs-VL	V	D	L	chr19	30000001	30100000	160	25	0	0.471698	0	4.47464e-12	7.41324e-10	0	0.24501	0	0.42499	0	0	0.33	Genic	LOC284395; POP4; VSTM2B	ENSG00000105171; ENSG00000187135; ENSG00000264515
DL-vs-VL	D	V	L	chr2	134300001	134400000	617	70	19	0.945946	0.358491	4.04779e-13	9.29703e-11	0	0	0.62501	0	0.01499	0	0.36	Proximal	NCKAP5	ENSG00000176771
DL-vs-VL	D	V	L	chr2	235900001	236000000	431	61	1	0.824324	0.0188679	4.83059e-22	1.62727e-18	0	0	1	0	0	0	0	Genic	SH3BP4	ENSG00000130147
DL-vs-VL	D	V	L	chr20	31800001	31900000	566	65	2	0.878378	0.0377358	1.54226e-23	1.55861e-19	0	1	0	0	0	0	0	Proximal	BPIFA1; BPIFA3; BPIFB1	ENSG00000125999; ENSG00000131059; ENSG00000198183
DL-vs-VL	D	V	L	chr22	44700001	44800000	154	71	28	0.959459	0.528302	5.78959e-09	2.92548e-07	0	0	1	0	0	0	0	Proximal	KIAA1644	ENSG00000138944
DL-vs-VL	D	V	L	chr3	141000001	141100000	864	73	23	0.986486	0.433962	1.26118e-13	3.64156e-11	1	0	0	0	0	0	0	Genic	PXYLP1; ZBTB38	ENSG00000155893; ENSG00000177311
DL-vs-VL	D	V	L	chr3	14800001	14900000	141	66	17	0.891892	0.320755	1.9169e-11	2.39163e-09	0	0.37501	0.22499	0	0	0	0.4	Proximal	C3orf20; FGD5	ENSG00000131379; ENSG00000154783
DL-vs-VL	V	D	L	chr3	8300001	8400000	228	12	0	0.226415	0	1.24075e-05	0.000193206	0	0	0	0.27501	0.71499	0	0.01	Proximal	LMCD1-AS1	ENSG00000227110
DL-vs-VL	D	V	L	chr4	5300001	5400000	429	73	22	0.986486	0.415094	3.11677e-14	1.08614e-11	0	0	0	0.23499	0.38501	0	0.38	Distal	STK32B	ENSG00000152953
DL-vs-VL	D	V	L	chr4	53700001	53800000	728	70	8	0.945946	0.150943	3.29094e-22	1.62727e-18	0	0	0.71499	0.20501	0	0	0.08	Proximal	RASL11B; SCFD2	ENSG00000128045; ENSG00000184178
DL-vs-VL	V	D	L	chr6	109000001	109100000	220	24	0	0.45283	0	1.58927e-11	2.03306e-09	0.36	0	0.19	0	0	0	0.45	Genic	FOXO3; LINC00222	ENSG00000118689; ENSG00000203801
DL-vs-VL	D	V	L	chr7	28600001	28700000	727	74	23	1	0.433962	5.27986e-15	2.65264e-12	0	0	0	1	0	0	0	Proximal	CREB5	ENSG00000146592
DL-vs-VL	D	V	L	chr7	30700001	30800000	444	73	26	0.986486	0.490566	6.88913e-12	9.94593e-10	0	0.93499	0.04501	0	0	0	0.02	Proximal	CRHR2; INMT; INMT-FAM188B	ENSG00000106113; ENSG00000241644; ENSG00000254959
DL-vs-VL	V	D	L	chr8	130200001	130300000	0	18	0	0.339623	0	1.98274e-08	8.349e-07	0	0	0	1	0	0	0	Proximal	LINC00977	ENSG00000250400
DL-vs-VL	V	D	L	chr9	1	100000	167	11	0	0.207547	0	3.42684e-05	0.000446724	0	0.35	0.28501	0	0	0	0.36499	Genic	DDX11L5; FAM138C; WASH1	ENSG00000181404; ENSG00000218839; ENSG00000248472
DL-vs-VL	D	V	L	chr9	101100001	101200000	626	70	11	0.945946	0.207547	9.42172e-19	1.36023e-15	0	0.75499	0.21501	0	0	0	0.03	Proximal	GABBR2	ENSG00000136928
DL-vs-VL	D	V	L	chr9	138600001	138700000	535	63	6	0.851351	0.113208	1.32547e-17	1.21775e-14	0	0	0.91499	0	0	0	0.08501	Genic	KCNT1	ENSG00000107147
DL-vs-VL	D	V	G	chr14	41800001	41900000	393	74	41	1	0.773585	1.24075e-05	0.000118049	0	0	0	0	0	1	0	Distal	Unknown	Unknown
DL-vs-VL	V	D	G	chr15	70600001	70700000	238	37	5	0.698113	0.0675676	3.23824e-14	5.22932e-12	0	1	0	0	0	0	0	Proximal	Unknown	Unknown
DL-vs-VL	D	V	G	chr2	35200001	35300000	51	29	0	0.391892	0	1.04733e-08	2.76894e-07	0	0	0	0	0	1	0	Distal	Unknown	Unknown
DL-vs-VL	D	V	G	chr4	127600001	127700000	288	54	4	0.72973	0.0754717	3.65602e-14	5.74861e-12	0	0	0	0	0	1	0	Distal	Unknown	Unknown
DL-vs-VL	D	V	G	chr4	163900001	164000000	436	63	2	0.851351	0.0377358	9.7929e-22	5.85126e-18	0	0	0	0	0.96501	0	0.03499	Distal	Unknown	Unknown
DL-vs-VL	V	D	G	chr4	174900001	175000000	417	26	1	0.490566	0.0135135	2.46275e-11	1.59945e-09	0	0	0	0	1	0	0	Proximal	Unknown	Unknown
DL-vs-VL	D	V	G	chr5	114300001	114400000	12	12	0	0.162162	0	0.00129531	0.00621146	0	0	0	1	0	0	0	Distal	Unknown	Unknown
DL-vs-VL	D	V	G	chr5	8000001	8100000	366	60	2	0.810811	0.0377358	9.94047e-20	1.97981e-16	0	0	0	0	1	0	0	Distal	Unknown	Unknown
DL-vs-VL	D	V	G	chr8	90400001	90500000	132	65	17	0.878378	0.320755	8.96389e-11	4.82516e-09	0	0	0	0.96	0	0	0.04	Distal	Unknown	Unknown
DL-vs-VL	D	V	G	chr9	66300001	66400000	384	63	6	0.851351	0.113208	1.32547e-17	7.19972e-15	0	0	0	0	0	1	0	Distal	Unknown	Unknown
DL-vs-VL	D	V	G	chr9	69500001	69600000	65	30	0	0.405405	0	4.52885e-09	1.38769e-07	0	0	0	0	0.27501	0.50499	0.22	Distal	Unknown	Unknown
DL-vs-VL	D	V	L	chr1	228900001	229000000	170	66	13	0.891892	0.245283	7.17628e-14	2.26636e-11	0	0	0	0.99	0	0	0.01	Genic	Unknown	Unknown
DL-vs-VL	D	V	L	chr10	125300001	125400000	333	73	26	0.986486	0.490566	6.88913e-12	9.94593e-10	0	0	0.16501	0.20499	0	0	0.63	Proximal	Unknown	Unknown
DL-vs-VL	D	V	L	chr10	1800001	1900000	196	57	7	0.77027	0.132075	3.54361e-13	8.3283e-11	0	0	0	0.06	0.91	0	0.03	Genic	Unknown	Unknown
DL-vs-VL	V	D	L	chr10	30800001	30900000	230	22	0	0.415094	0	1.86611e-10	1.50871e-08	0.49501	0	0	0	0	0	0.50499	Genic	Unknown	Unknown
DL-vs-VL	D	V	L	chr10	3700001	3800000	183	50	8	0.675676	0.150943	3.14681e-09	1.77663e-07	0	0	0.76	0	0	0	0.24	Genic	Unknown	Unknown
DL-vs-VL	D	V	L	chr11	68900001	69000000	102	74	36	1	0.679245	6.05838e-08	2.08962e-06	0	0.1	0.78499	0	0	0	0.11501	Genic	Unknown	Unknown
DL-vs-VL	D	V	L	chr11	97600001	97700000	403	60	1	0.810811	0.0188679	2.31745e-21	5.85504e-18	0	0	0	0	0	1	0	Distal	Unknown	Unknown
DL-vs-VL	V	D	L	chr12	73500001	73600000	301	20	0	0.377358	0	1.48123e-09	9.35579e-08	0	0	0	0	0	1	0	Distal	Unknown	Unknown
DL-vs-VL	D	V	L	chr13	53500001	53600000	253	68	14	0.918919	0.264151	1.45707e-14	5.83026e-12	0	0	0	0	1	0	0	Proximal	Unknown	Unknown
DL-vs-VL	D	V	L	chr15	77800001	77900000	754	71	10	0.959459	0.188679	1.35113e-20	2.27576e-17	0	0.93501	0	0	0	0	0.06499	Proximal	Unknown	Unknown
DL-vs-VL	D	V	L	chr19	28600001	28700000	72	59	8	0.797297	0.150943	2.34293e-13	5.77503e-11	0	0	0	0	0	1	0	Distal	Unknown	Unknown
DL-vs-VL	V	D	L	chr2	227300001	227400000	135	9	0	0.169811	0	0.000250058	0.00236176	0	0	0	0.01	0.95	0	0.04	Proximal	Unknown	Unknown
DL-vs-VL	V	D	L	chr2	68000001	68100000	443	29	2	0.54717	0.027027	5.82312e-12	8.91644e-10	0	0	0.97501	0.02	0	0	0.00499	Genic	Unknown	Unknown
DL-vs-VL	D	V	L	chr20	51000001	51100000	398	65	7	0.878378	0.132075	4.54242e-18	5.10063e-15	0	0	0	0	1	0	0	Proximal	Unknown	Unknown
DL-vs-VL	D	V	L	chr4	78200001	78300000	305	68	13	0.918919	0.245283	1.69685e-15	1.14323e-12	0	0	0.10499	0.87501	0	0	0.02	Distal	Unknown	Unknown
DL-vs-VL	V	D	L	chr5	100500001	100600000	284	54	51	0.962264	0.72973	9.33511e-06	0.000155421	0	0	0	0	0	1	0	Distal	Unknown	Unknown
DL-vs-VL	V	D	L	chr8	49100001	49200000	181	17	0	0.320755	0	6.05838e-08	2.08962e-06	0	0	0.99	0	0	0	0.01	Distal	Unknown	Unknown
DL-vs-VL	D	V	L	chr9	110800001	110900000	274	31	0	0.418919	0	1.96672e-09	1.17764e-07	0	0	0	0	0.98	0	0.02	Proximal	Unknown	Unknown
1 Sample group with higher CNV frequency (H);
2 Sample group with lower CNV frequency (L);
3 Frequency of being selected as D-vs-V diagnostic feature in 1,000 simulations used for accuracy estimation as described in ‘Predictive subtyping of genomic samples by machine learning’ in Methods;
4 p-value obtained using Fisher’s exact test comparing occurrencies of CNV features in the two groups compared.
