## Supplementary material for "Copy number variation profile-based genomic subtyping of premenstrual dysphoric disorder in Chinese": Table S9

### Sheet: Sheet 1
Table S9. Shared CNV features among P-vs-C, D-vs-C and V-vs-C comparisons.
Sample group		CNV type	Genomic coordinate of CNV feature			Base-pair proportion of CNV feature in replication phase							Genomic zone	Gene3	Ensembl ID
H1	L2		chromosome	start	end	G1b	S1	S2	S3	S4	G2	Unknown
Control	Patient	G	chr1	101900001	102000000	0.43499	0	0	0	0.00501	0	0.56	Genic	Unknown	Unknown
Patient	Control	G	chr1	112300001	112400000	0.23499	0.68501	0	0	0	0	0.08	Proximal	DDX20; KCND3	ENSG00000064703; ENSG00000171385
Control	Patient	G	chr1	120100001	120200000	0	0	0.89	0	0	0	0.11	Proximal	LINC00622; ZNF697	ENSG00000143067; ENSG00000260941
Control	Patient	G	chr1	143800001	143900000	0.37	0.06	0.00501	0	0	0	0.56499	Genic	FAM72D	ENSG00000215784
Control	Patient	L	chr1	153700001	153800000	1	0	0	0	0	0	0	Genic	GATAD2B; INTS3; SLC27A3	ENSG00000143554; ENSG00000143614; ENSG00000143624
Control	Patient	G	chr1	182400001	182500000	0	0.49	0	0.29	0	0	0.22	Genic	RGSL1	ENSG00000121446
Control	Patient	L	chr1	215400001	215500000	0	0	0	0	1	0	0	Proximal	KCNK2	ENSG00000082482
Control	Patient	L	chr1	229200001	229300000	0	0	1	0	0	0	0	Distal	Unknown	Unknown
Control	Patient	G	chr1	238800001	238900000	0	0	0	0	0	1	0	Distal	Unknown	Unknown
Control	Patient	L	chr1	61100001	61200000	0	0	0	0	0.62501	0	0.37499	Proximal	Unknown	Unknown
Control	Patient	L	chr1	67600001	67700000	0	0.15	0.42	0	0	0	0.43	Genic	C1orf141; IL23R	ENSG00000162594; ENSG00000203963
Patient	Control	L	chr1	9000001	9100000	1	0	0	0	0	0	0	Genic	CA6; SLC2A5; SLC2A7	ENSG00000131686; ENSG00000142583; ENSG00000197241
Control	Patient	G	chr1	94300001	94400000	0.66499	0	0	0	0	0	0.33501	Genic	BCAR3; DNTTIP2; GCLM; MIR760	ENSG00000023909; ENSG00000067334; ENSG00000137936; ENSG00000211575
Control	Patient	G	chr10	132200001	132300000	0	0	0	0	0.78499	0.16501	0.05	Genic	Unknown	Unknown
Control	Patient	L	chr10	76700001	76800000	0.30501	0.67499	0	0	0	0	0.02	Genic	DUPD1; KAT6B	ENSG00000156650; ENSG00000188716
Control	Patient	L	chr10	79300001	79400000	0	0	0.87501	0.04499	0	0	0.08	Proximal	KCNMA1	ENSG00000156113
Control	Patient	G	chr10	93400001	93500000	0	0	0.94	0	0	0	0.06	Proximal	Unknown	Unknown
Control	Patient	L	chr11	105600001	105700000	0	0	0	0	1	0	0	Proximal	GRIA4	ENSG00000152578
Control	Patient	G	chr11	107900001	108000000	0	0.13	0.58501	0	0	0	0.28499	Genic	ACAT1; CUL5	ENSG00000075239; ENSG00000166266
Control	Patient	L	chr11	114100001	114200000	0	0	0	1	0	0	0	Proximal	NNMT; ZBTB16	ENSG00000109906; ENSG00000166741
Control	Patient	G	chr11	41500001	41600000	0	0	0	0	0	1	0	Distal	Unknown	Unknown
Control	Patient	L	chr11	64300001	64400000	0	1	0	0	0	0	0	Genic	NRXN2; SLC22A11; SLC22A12	ENSG00000110076; ENSG00000168065; ENSG00000197891
Control	Patient	L	chr11	78000001	78100000	0.42	0.31499	0	0	0	0	0.26501	Proximal	GAB2	ENSG00000033327
Control	Patient	L	chr13	24800001	24900000	0	0	1	0	0	0	0	Genic	C1QTNF9; SPATA13; SPATA13-AS1	ENSG00000182957; ENSG00000227213; ENSG00000240654
Control	Patient	L	chr13	56100001	56200000	0	0	0	0	0	1	0	Distal	Unknown	Unknown
Control	Patient	G	chr13	79900001	80000000	0	0.08	0.84	0	0	0	0.08	Proximal	RBM26; RBM26-AS1	ENSG00000139746; ENSG00000227354
Control	Patient	L	chr14	106700001	106800000	0	0.18499	0	0	0	0.48501	0.33	Distal	Unknown	Unknown
Control	Patient	L	chr14	70900001	71000000	0	1	0	0	0	0	0	Proximal	ADAM20; ADAM20P1; ADAM21	ENSG00000134007; ENSG00000139985; ENSG00000259158
Control	Patient	L	chr14	75000001	75100000	0	1	0	0	0	0	0	Genic	LTBP2	ENSG00000119681
Control	Patient	L	chr15	92300001	92400000	0	0	0	0.54499	0.4	0	0.05501	Proximal	SLCO3A1	ENSG00000176463
Control	Patient	L	chr16	10200001	10300000	0	0	0.14	0.16	0	0	0.7	Genic	GRIN2A	ENSG00000183454
Patient	Control	L	chr16	6000001	6100000	0	0	0	0	0	1	0	Genic	RBFOX1	ENSG00000078328
Control	Patient	L	chr16	72100001	72200000	0	0.73	0	0	0	0	0.27	Genic	DHX38; HPR; PMFBP1; TXNL4B	ENSG00000118557; ENSG00000140829; ENSG00000140830; ENSG00000261701
Control	Patient	L	chr16	7600001	7700000	0	0	0	0	0	1	0	Proximal	RBFOX1	ENSG00000078328
Control	Patient	G	chr16	78500001	78600000	0	0	0	0	0	1	0	Genic	WWOX	ENSG00000186153
Control	Patient	L	chr17	63300001	63400000	0	0.35499	0.18501	0	0	0	0.46	Genic	Unknown	Unknown
Control	Patient	G	chr18	12100001	12200000	0	0.75501	0.21499	0	0	0	0.03	Distal	ANKRD62	ENSG00000181626
Control	Patient	G	chr18	40100001	40200000	0	0	0	0	0	1	0	Proximal	LINC00907	ENSG00000267586
Control	Patient	L	chr18	56700001	56800000	0	1	0	0	0	0	0	Genic	Unknown	Unknown
Control	Patient	L	chr18	68000001	68100000	0	0	0	0.53	0	0	0.47	Genic	Unknown	Unknown
Patient	Control	L	chr18	76400001	76500000	0	0	0	0	1	0	0	Genic	Unknown	Unknown
Control	Patient	L	chr19	22700001	22800000	0	0	0	0	0	1	0	Distal	GOLGA2P9	ENSG00000269332
Control	Patient	G	chr2	114100001	114200000	0	1	0	0	0	0	0	Proximal	CBWD2	ENSG00000136682
Control	Patient	L	chr2	161700001	161800000	0	0.57501	0.27499	0	0	0	0.15	Proximal	Unknown	Unknown
Control	Patient	G	chr2	186500001	186600000	0	0	0	0	1	0	0	Distal	Unknown	Unknown
Control	Patient	L	chr2	190400001	190500000	0	0	0.96501	0.02499	0	0	0.01	Proximal	SLC40A1	ENSG00000138449
Control	Patient	L	chr2	201200001	201300000	0	0	1	0	0	0	0	Proximal	SPATS2L	ENSG00000196141
Control	Patient	G	chr2	234600001	234700000	0	0	0.97501	0	0	0	0.02499	Genic	LOC100286922; UGT1A1; UGT1A10; UGT1A3; UGT1A4; UGT1A5; UGT1A6; UGT1A7; UGT1A8; UGT1A9	ENSG00000167165; ENSG00000178836; ENSG00000240224; ENSG00000241119; ENSG00000241635; ENSG00000242366; ENSG00000242515; ENSG00000243135; ENSG00000244122; ENSG00000244474
Control	Patient	G	chr2	48100001	48200000	0	0.56499	0.31501	0	0	0	0.12	Genic	FBXO11	ENSG00000138081
Patient	Control	L	chr2	71900001	72000000	0	0	0.05	0.86	0	0	0.09	Genic	DYSF	ENSG00000135636
Control	Patient	L	chr2	77000001	77100000	0	0	0	0	0	1	0	Proximal	LRRTM4	ENSG00000176204
Control	Patient	G	chr20	36300001	36400000	0	0.96	0	0	0	0	0.04	Proximal	CTNNBL1; LOC100287792	ENSG00000132792; ENSG00000204117
Control	Patient	L	chr20	48100001	48200000	0.20501	0.77499	0	0	0	0	0.02	Genic	KCNB1; PTGIS	ENSG00000124212; ENSG00000158445
Control	Patient	L	chr20	54800001	54900000	0	0	0.09501	0.76499	0	0	0.14	Proximal	MC3R	ENSG00000124089
Control	Patient	L	chr21	40300001	40400000	0	0	0	0.85	0	0	0.15	Genic	Unknown	Unknown
Control	Patient	L	chr22	17400001	17500000	0	0	0.1	0.58	0	0	0.32	Distal	GAB4	ENSG00000215568
Control	Patient	G	chr3	107700001	107800000	0.01	0.29	0.11	0	0	0	0.59	Proximal	CD47	ENSG00000196776
Control	Patient	G	chr3	3200001	3300000	0	0	0	0	0.93	0	0.07	Proximal	CRBN	ENSG00000113851
Control	Patient	L	chr3	48600001	48700000	1	0	0	0	0	0	0	Genic	CELSR3; COL7A1; MIR4793; MIR711; SLC26A6; TMEM89; UCN2; UQCRC1	ENSG00000008300; ENSG00000010256; ENSG00000114270; ENSG00000145040; ENSG00000183396; ENSG00000225697
Control	Patient	G	chr4	43800001	43900000	0	0	0	0	0	1	0	Distal	Unknown	Unknown
Control	Patient	L	chr4	61800001	61900000	0	0	0	0	0	1	0	Genic	Unknown	Unknown
Control	Patient	G	chr5	2600001	2700000	0	0	0	0	0	1	0	Genic	Unknown	Unknown
Patient	Control	L	chr5	60900001	61000000	0	0	0	1	0	0	0	Proximal	C5orf64	ENSG00000178722
Control	Patient	G	chr5	61200001	61300000	0	0	0.60501	0.1	0	0	0.29499	Proximal	Unknown	Unknown
Control	Patient	L	chr5	65000001	65100000	0	1	0	0	0	0	0	Genic	NLN; SGTB	ENSG00000123213; ENSG00000197860
Control	Patient	L	chr6	14700001	14800000	0	0	1	0	0	0	0	Genic	Unknown	Unknown
Control	Patient	G	chr6	149400001	149500000	0	0	0.99	0	0	0	0.01	Genic	Unknown	Unknown
Control	Patient	G	chr6	15400001	15500000	0	0	1	0	0	0	0	Genic	JARID2	ENSG00000008083
Patient	Control	G	chr6	160700001	160800000	0	0	0	0.61499	0.01	0	0.37501	Distal	SLC22A3	ENSG00000146477
Patient	Control	L	chr6	6100001	6200000	0	0	0	0	0.90501	0	0.09499	Proximal	F13A1	ENSG00000124491
Patient	Control	G	chr6	85400001	85500000	0	0	0	0	1	0	0	Proximal	TBX18	ENSG00000112837
Control	Patient	G	chr6	94800001	94900000	0	0	0	0	0	1	0	Proximal	Unknown	Unknown
Control	Patient	G	chr7	116200001	116300000	0	0.37501	0.42499	0	0	0	0.2	Proximal	CAV1	ENSG00000105974
Control	Patient	L	chr7	141400001	141500000	0	0	0.95499	0	0	0	0.04501	Proximal	KIAA1147; SSBP1; TAS2R3; TAS2R4; TAS2R5; WEE2; WEE2-AS1	ENSG00000106028; ENSG00000127362; ENSG00000127364; ENSG00000127366; ENSG00000214102; ENSG00000228775; ENSG00000257093
Control	Patient	L	chr7	142200001	142300000	0	0	0	0.97499	0.02501	0	0	Genic	Unknown	Unknown
Control	Patient	L	chr7	158900001	159000000	0	0	0	0.77499	0.21501	0	0.01	Genic	VIPR2	ENSG00000106018
Control	Patient	G	chr8	105300001	105400000	0	0	1	0	0	0	0	Proximal	DCSTAMP; DPYS	ENSG00000147647; ENSG00000164935
Control	Patient	L	chr8	127500001	127600000	0	0	0	1	0	0	0	Proximal	FAM84B	ENSG00000168672
Control	Patient	L	chr8	143100001	143200000	0	0	0	1	0	0	0	Proximal	Unknown	Unknown
Control	Patient	L	chr8	25400001	25500000	0	0	0	0.82501	0	0	0.17499	Genic	PPP2R2A	ENSG00000221914
Patient	Control	L	chr8	58900001	59000000	0	0	0.28	0.47499	0	0	0.24501	Distal	FAM110B	ENSG00000169122
Control	Patient	L	chr8	73300001	73400000	0	0	0	0.07	0.00499	0.49501	0.43	Distal	Unknown	Unknown
Patient	Control	L	chr8	7700001	7800000	0	0	0	0.98	0	0	0.02	Distal	DEFB4A; SPAG11A; ZNF705B	ENSG00000171711; ENSG00000178287; ENSG00000215356
Control	Patient	G	chr8	78900001	79000000	0	0	0	0	0	1	0	Distal	Unknown	Unknown
Patient	Control	G	chr9	44000001	44100000	0	0	0	0	0.11	0.87	0.02	Distal	Unknown	Unknown
Patient	Control	L	chr9	89800001	89900000	0	0	0.85501	0.03	0	0	0.11499	Genic	Unknown	Unknown
Control	Patient	G	chrX	152900001	153000000	0.58	0.34	0	0	0	0	0.08	Unknown	ABCD1; BCAP31; DUSP9; PNCK; SLC6A8	ENSG00000101986; ENSG00000130821; ENSG00000130822; ENSG00000130829; ENSG00000185825
Patient	Control	G	chrX	35000001	35100000	0	0	0	0	0	1	0	Unknown	Unknown	Unknown
Patient	Control	G	chrX	37600001	37700000	0	0	0	0.68501	0.05	0	0.26499	Unknown	CYBB; DYNLT3	ENSG00000165168; ENSG00000165169
Control	Patient	L	chrX	6600001	6700000	0	0	0	0.03	0.83499	0	0.13501	Unknown	Unknown	Unknown
Patient	Control	G	chrX	71000001	71100000	0	0.03	0.88	0	0	0	0.09	Unknown	Unknown	Unknown
Patient	Control	G	chrX	73000001	73100000	0	0	0.63501	0.01	0	0	0.35499	Unknown	TSIX; XIST	ENSG00000229807; ENSG00000270641
Control	Patient	G	chrX	73600001	73700000	0	0	0	1	0	0	0	Unknown	SLC16A2	ENSG00000147100
Patient	Control	G	chrX	92900001	93000000	0	0	0	0	0	1	0	Unknown	FAM133A; NAP1L3	ENSG00000179083; ENSG00000186310
