## Supplementary material for "Copy number variation profile-based genomic subtyping of premenstrual dysphoric disorder in Chinese": Table S10

### Sheet: 50kb
Table S10.1 KEGG pathways enriched in 50-kb frequency-based CNV features with < 0.05 empirical p-values.
Group compared	H	L	CNV type	Pathway	Chromosome	G1b	S1	S2	S3	S4	G2	Proportion	p	empirical_p
VG-vs-C	C	V	L	Adrenergic signaling in cardiomyocytes	1,12,3,7,11,14,17,20,5,8	+	++	+	++	+	-	0	[6.7e-03, 6.7e-03]	[4.0e-03, 4.0e-03]
VG-vs-C	C	V	L	Aldosterone synthesis and secretion	7,11,12,14,2,20,3,5,6	++	++	+	++	+	-	0	[6.7e-03, 6.7e-03]	[5.0e-03, 5.0e-03]
VG-vs-C	C	V	L	cGMP-PKG signaling pathway	1,7,10,11,12,14,2,20,3,6	++	++	+	++	+	-	0	[3.5e-02, 3.5e-02]	[4.0e-03, 4.0e-03]
VG-vs-C	C	V	L	Cholinergic synapse	1,10,7,12,14,20,3,5,6	+	++	++	+	+	-	0	[1.4e-02, 1.4e-02]	[5.0e-03, 5.0e-03]
VG-vs-C	C	V	L	Circadian entrainment	1,12,14,16,20,3,5,6,7	++	++	+	++	+	-	0	[4.4e-02, 4.4e-02]	[1.3e-02, 1.3e-02]
VG-vs-C	C	V	L	Dilated cardiomyopathy	3,12,17,14,19,7	+++	+	++	+	+	-	0	[7.1e-03, 7.1e-03]	[3.0e-03, 3.0e-03]
VG-vs-C	C	V	L	Glutamatergic synapse	1,11,7,12,14,16,20,3,6	++	+	+	++	+	+	0	[6.7e-03, 6.7e-03]	[2.1e-02, 2.1e-02]
VG-vs-C	C	V	L	Hypertrophic cardiomyopathy (HCM)	3,12,17,19	++	+	+	+	+	-	0	[4.5e-02, 4.5e-02]	[2.0e-03, 2.0e-03]
VG-vs-C	C	V	L	Insulin secretion	7,10,12,14,20,3,5,6	++	+	+	++	+	-	0	[2.7e-02, 2.7e-02]	[2.0e-03, 2.0e-03]
VG-vs-C	C	V	L	Renin secretion	1,7,10,12,20,3,6	+	++	+	++	+	-	0	[2.7e-02, 2.7e-02]	[3.0e-03, 3.0e-03]
VL-vs-C	C	V	L	Adrenergic signaling in cardiomyocytes	1,3,7,11,12,14,17,20,5,8	++	++	+	++	+	-	0	[3.8e-02, 3.8e-02]	[4.0e-03, 4.0e-03]
VL-vs-C	C	V	L	Aldosterone synthesis and secretion	7,11,12,14,2,20,5,6	++	++	+	++	+	-	0	[3.8e-02, 3.8e-02]	[5.0e-03, 5.0e-03]
VL-vs-C	C	V	L	Axon guidance	1,10,5,11,2,20,3,7	+	++	+	+	+	-	0.1;0	[3.8e-02, 2.1e-02]	[1.1e-02, 1.0e-03]
VL-vs-C	C	V	L	Dilated cardiomyopathy	3,17,12,14,19,7	+++	-	++	+	+	-	0	[3.9e-02, 3.9e-02]	[3.0e-03, 3.0e-03]
VL-vs-C	C	V	L	ECM-receptor interaction	17,1,11,13,15,18,3,6,9	++	++	+	++	-	-	0;0.1	[3.8e-02, 3.8e-02]	[1.0e-03, 1.0e-03]
VL-vs-C	C	V	L	Fructose and mannose metabolism	10,21,5,6,7,9	+	++	-	+++	-	-	0;0.5	[3.9e-02, 3.7e-02]	[1.0e-03, 1.0e-03]
VL-vs-C	C	V	L	Glutamatergic synapse	1,11,7,12,14,16,20,6	++	+	+	++	+	+	0	[3.8e-02, 3.8e-02]	[2.1e-02, 2.1e-02]
VL-vs-C	C	V	L	Platelet activation	1,9,14,17,20,5,6,7	+++	+	+	+	+	-	0	[3.9e-02, 3.9e-02]	[4.0e-03, 4.0e-03]
DG-vs-C	D	C	G	Alcoholism	6,17,20	+	-	-	++++	-	-	0.8;0.9;1	[3.2e-02, 4.9e-03]	[4.6e-02, 3.8e-02]
DL-vs-C	D	C	G	Alcoholism	6,17,20	+	-	-	++++	-	-	0.7;0.8;0.9;1	[4.2e-02, 5.5e-03]	[4.6e-02, 3.2e-02]
DG-vs-C	D	C	G	Systemic lupus erythematosus	6,1	-	-	+	+++++	-	-	0.7;0.8	[3.6e-02, 2.3e-02]	[4.7e-02, 4.0e-02]
DL-vs-C	D	C	G	Systemic lupus erythematosus	6,1	-	-	+	+++++	-	-	0.7;0.8	[3.0e-02, 2.0e-02]	[4.7e-02, 4.0e-02]
DG-vs-VG	D	V	L	Aldosterone synthesis and secretion	2,7,11,14,16,19,20,3,5	++	+	+	+	+	-	0	[1.9e-02, 1.9e-02]	[5.0e-03, 5.0e-03]
DG-vs-VG	D	V	L	cGMP-PKG signaling pathway	1,7,14,3,10,11,2,20	++	++	+	+	+	-	0	[3.1e-02, 3.1e-02]	[4.0e-03, 4.0e-03]
DG-vs-VG	D	V	L	Chemokine signaling pathway	1,4,14,10,17,19,2,20,7,8,9	++	++	++	+	+	-	0	[4.0e-02, 4.0e-02]	[2.0e-03, 2.0e-03]
DG-vs-VG	D	V	L	Cholinergic synapse	1,10,14,16,7,20,3,5	+	++	++	+	+	-	0	[2.5e-02, 2.5e-02]	[5.0e-03, 5.0e-03]
DG-vs-VG	D	V	L	Circadian entrainment	1,14,16,12,20,3,5,7	+	++	++	-	+	-	0	[2.5e-02, 2.5e-02]	[1.3e-02, 1.3e-02]
DG-vs-VG	D	V	L	Gastric acid secretion	1,14,7,16,20,5	++	++	+	+	+	-	0	[2.5e-02, 2.5e-02]	[3.0e-03, 3.0e-03]
DG-vs-VG	D	V	L	Glutamatergic synapse	1,11,14,16,7,12,20,3	+	++	++	+	+	+	0	[1.9e-02, 1.9e-02]	[2.1e-02, 2.1e-02]
DG-vs-VG	D	V	L	Insulin secretion	1,7,10,14,16,20,3,5	++	+	++	++	+	-	0	[3.1e-02, 3.1e-02]	[2.0e-03, 2.0e-03]
DG-vs-VG	D	V	L	Morphine addiction	1,14,16,10,11,5,7,9	++	++	+++	-	-	-	0	[4.0e-02, 4.0e-02]	[6.0e-03, 6.0e-03]
DG-vs-VG	D	V	L	Pancreatic secretion	7,1,10,14,16,20,3	++	+	++	++	+	-	0	[4.2e-02, 4.2e-02]	[2.0e-03, 2.0e-03]
DG-vs-VG	D	V	G	Systemic lupus erythematosus	6,1,9	+	+	+	++++	-	-	0.4;0.5;0.6	[3.7e-02, 1.3e-02]	[3.9e-02, 2.5e-02]
DL-vs-VL	D	V	L	Adrenergic signaling in cardiomyocytes	1,11,3,7,12,14,20,5	++	+++	+	+	+	-	0	[4.9e-02, 4.9e-02]	[4.0e-03, 4.0e-03]
DL-vs-VL	D	V	L	Aldosterone synthesis and secretion	2,7,11,14,16,19,20,5,6	++	+	+	+	+	-	0	[2.7e-02, 2.7e-02]	[5.0e-03, 5.0e-03]
DL-vs-VL	D	V	L	cGMP-PKG signaling pathway	1,7,14,10,11,2,20,3,6	++	++	+	+	+	-	0	[4.9e-02, 4.9e-02]	[4.0e-03, 4.0e-03]
DL-vs-VL	D	V	L	Gastric acid secretion	1,14,7,16,20,5,6	++	++	+	+	+	-	0	[2.7e-02, 2.7e-02]	[3.0e-03, 3.0e-03]
DL-vs-VL	D	V	L	Glutamatergic synapse	1,11,14,7,12,16,20,6	++	++	+	+	+	+	0	[3.3e-02, 3.3e-02]	[2.1e-02, 2.1e-02]
DL-vs-VL	D	V	L	Inflammatory mediator regulation of TRP channels	14,1,11,16,17,2,20,5,6,7	++	+	++	+	+	-	0	[4.9e-02, 4.9e-02]	[4.0e-03, 4.0e-03]
DL-vs-VL	D	V	L	Insulin secretion	1,7,10,14,16,20,5,6	++	+	++	++	+	-	0	[4.9e-02, 4.9e-02]	[2.0e-03, 2.0e-03]
DL-vs-VL	D	V	L	Pancreatic secretion	7,1,10,14,16,20,3,6	++	+	+	+	+	-	0	[4.9e-02, 4.9e-02]	[2.0e-03, 2.0e-03]
DL-vs-VL	D	V	L	Phosphatidylinositol signaling system	6,2,1,11,14,16,18,20	++	+	++	-	+	-	0	[4.9e-02, 4.9e-02]	[2.0e-03, 2.0e-03]
DL-vs-VL	D	V	L	Salivary secretion	1,7,10,14,16,20,3,6	+++	+	++	+	+	-	0	[4.9e-02, 4.9e-02]	[1.0e-03, 1.0e-03]
DL-vs-VL	D	V	L	Thyroid hormone synthesis	1,6,7,14,16,20	++	-	++	++	+	-	0	[4.9e-02, 4.9e-02]	[2.0e-03, 2.0e-03]
DG-vs-VG	V	D	L	Ascorbate and aldarate metabolism	2	-	-	++++++	-	-	-	0.5;0.4;0.3;0.2;0.1;0	[2.1e-02, 8.1e-04]	[2.3e-02, 9.0e-03]
DG-vs-VG	V	D	L	Calcium signaling pathway	1,17,20,4,5,7,8,9,10,11,14,15,16,2,3,6	+	+	+	++	+	+	0	[3.2e-02, 3.2e-02]	[1.1e-02, 1.1e-02]
DG-vs-VG	V	D	L	Chemical carcinogenesis	2,4,6	-	-	+++++	+	-	-	0.5;0.4;0.3	[3.4e-02, 2.7e-02]	[1.3e-02, 7.0e-03]
DG-vs-VG	V	D	L	Circadian entrainment	1,11,17,20,12,14,15,16,2,21,3,5,9	+	+	+	++	++	+	0	[3.2e-02, 3.2e-02]	[1.3e-02, 1.3e-02]
DG-vs-VG	V	D	L	Dopaminergic synapse	1,11,17,2,20,5,7,9,12,14,16,21,3,8	+	+	++	++	++	+	0;0.1	[4.5e-02, 1.7e-02]	[3.0e-03, 3.0e-03]
DG-vs-VG	V	D	L	Drug metabolism - cytochrome P450	2,4,6	-	-	+++++	+	-	-	0.5;0.4;0.3;0.2	[4.8e-02, 8.6e-03]	[1.6e-02, 6.0e-03]
DG-vs-VG	V	D	L	Drug metabolism - other enzymes	2	-	-	++++++	-	-	-	0.5;0.4;0.3;0.2	[4.3e-02, 8.6e-03]	[1.4e-02, 6.0e-03]
DG-vs-VG	V	D	L	Focal adhesion	1,18,3,4,7,9,6,10,12,15,19,20,22	++	+	+	++	+	-	0.1	[4.5e-02, 4.5e-02]	[3.0e-03, 3.0e-03]
DG-vs-VG	V	D	L	Glutamatergic synapse	1,11,15,17,20,3,6,9,12,16,18,2,5	+	++	+	++	++	+	0.1;0	[1.4e-02, 2.5e-03]	[2.1e-02, 4.0e-03]
DG-vs-VG	V	D	L	Metabolism of xenobiotics by cytochrome P450	2,4,6	-	-	+++++	+	-	-	0.5;0.4;0.3	[2.8e-02, 1.5e-02]	[1.2e-02, 5.0e-03]
DG-vs-VG	V	D	L	Pentose and glucuronate interconversions	2	-	-	++++++	-	-	-	0.5;0.4;0.3;0.2;0.1	[4.0e-02, 1.9e-03]	[2.2e-02, 9.0e-03]
DG-vs-VG	V	D	L	Porphyrin and chlorophyll metabolism	2,10	-	-	++++++	-	-	-	0.5;0.4;0.2;0.3;0.1	[4.3e-02, 1.9e-03]	[2.1e-02, 5.0e-03]
DG-vs-VG	V	D	L	Retinol metabolism	2,15,4	-	-	+++++	+	-	-	0.5;0.4;0.3;0.2	[4.0e-02, 8.2e-03]	[1.3e-02, 4.0e-03]
DG-vs-VG	V	D	L	Steroid hormone biosynthesis	2,15,8	+	-	+++++	-	-	+	0.5;0.4;0.3;0.2	[2.8e-02, 8.6e-03]	[1.4e-02, 5.0e-03]
DL-vs-VL	V	D	L	Ascorbate and aldarate metabolism	2	-	-	++++++	-	-	-	0.5;0.4;0.3;0.2;0.1;0	[1.5e-02, 3.2e-04]	[2.3e-02, 9.0e-03]
DL-vs-VL	V	D	L	Calcium signaling pathway	1,17,20,4,7,8,9,10,11,15,16,2,3,5	+	+	+	+++	+	+	0	[4.8e-02, 4.8e-02]	[1.1e-02, 1.1e-02]
DL-vs-VL	V	D	L	Chemical carcinogenesis	2,4,6	-	-	+++++	+	-	-	0.5;0.4;0.3	[1.5e-02, 9.7e-03]	[1.3e-02, 7.0e-03]
DL-vs-VL	V	D	L	Cocaine addiction	17,7,1,11,12,16,3,9	++	+	+	++	+	-	0	[4.8e-02, 4.8e-02]	[2.0e-03, 2.0e-03]
DL-vs-VL	V	D	L	Dopaminergic synapse	1,17,2,20,7,9,11,12,16,3,5,8	+	+	+	++	+	+	0	[4.8e-02, 4.8e-02]	[3.0e-03, 3.0e-03]
DL-vs-VL	V	D	L	Drug metabolism - cytochrome P450	2,4,6	-	-	+++++	+	-	-	0.5;0.4;0.3;0.2	[1.7e-02, 3.4e-03]	[1.6e-02, 6.0e-03]
DL-vs-VL	V	D	L	Drug metabolism - other enzymes	2,1	-	-	+++++	-	+	-	0.5;0.4;0.3;0.2;0	[4.8e-02, 3.4e-03]	[2.2e-02, 6.0e-03]
DL-vs-VL	V	D	L	Glutamatergic synapse	1,11,15,17,20,3,9,12,16,18,2,5,6	+	++	+	++	+	+	0.1;0	[4.6e-02, 5.0e-03]	[2.1e-02, 4.0e-03]
DL-vs-VL	V	D	L	Metabolism of xenobiotics by cytochrome P450	2,4,6	-	-	+++++	+	-	-	0.5;0.4;0.3;0.2	[3.1e-02, 5.7e-03]	[1.3e-02, 5.0e-03]
DL-vs-VL	V	D	L	Pentose and glucuronate interconversions	2	-	-	++++++	-	-	-	0.5;0.4;0.3;0.2;0.1;0	[4.8e-02, 6.9e-04]	[2.4e-02, 9.0e-03]
DL-vs-VL	V	D	L	Porphyrin and chlorophyll metabolism	2,10	-	-	++++++	-	-	-	0.5;0.4;0.2;0.3;0.1;0	[4.8e-02, 6.9e-04]	[2.4e-02, 5.0e-03]
DL-vs-VL	V	D	L	Retinol metabolism	2,15,4	-	-	+++++	+	-	-	0.5;0.4;0.3;0.2	[1.7e-02, 2.9e-03]	[1.3e-02, 4.0e-03]
DL-vs-VL	V	D	L	Serotonergic synapse	1,20,3,9,11,12,15,17,2,5,6,7	+	+	++	++	+	+	0	[4.8e-02, 4.8e-02]	[3.0e-03, 3.0e-03]
DL-vs-VL	V	D	L	Steroid hormone biosynthesis	2,15	+	-	+++++	-	-	-	0.5;0.4;0.3;0.2	[1.7e-02, 3.4e-03]	[1.4e-02, 5.0e-03]

### Sheet: 100kb
Table S10.2 KEGG pathways enriched in 100-kb frequency-based CNV features with < 0.05 empirical p-values.
Group compared	H	L	CNV type	Pathway	Chromosome	G1b	S1	S2	S3	S4	G2	Proportion	p	empirical_p
P-vs-C	C	P	G	Ascorbate and aldarate metabolism	2	-	-	++++++	-	-	-	1;0.9;0.8;0.7;0.6;0.5;0.4;0.3;0.2;0.1;0	[1.2e-04, 7.9e-12]	[2.9e-02, 3.0e-03]
P-vs-C	C	P	G	Chemical carcinogenesis	2	-	-	++++++	-	-	-	1;0.9;0.8;0.7;0.6;0.5;0.4;0.3;0.2;0.1;0	[1.3e-03, 1.7e-08]	[2.7e-02, 5.0e-03]
P-vs-C	C	P	G	Cytokine-cytokine receptor interaction	4,2,5,7	-	+++++	-	+	-	-	0.5;0.6;0.7;0.8;0.9;1	[3.7e-02, 8.9e-03]	[1.0e-02, 5.0e-03]
P-vs-C	C	P	G	Drug metabolism - cytochrome P450	2	-	-	++++++	-	-	-	1;0.9;0.8;0.7;0.6;0.5;0.4;0.3;0.2;0.1;0	[8.6e-04, 5.2e-09]	[2.7e-02, 5.0e-03]
P-vs-C	C	P	G	Drug metabolism - other enzymes	2,8	-	-	++++++	-	-	-	1;0.9;0.8;0.7;0.6;0.5;0.4;0.3;0.2;0.1;0	[2.7e-04, 2.4e-10]	[2.9e-02, 2.0e-03]
P-vs-C	C	P	G	Metabolic pathways	2,1,11,12,15,20,3,5,8	+	+	+++	+	-	+	0.1;0.2	[5.0e-02, 3.0e-02]	[2.0e-03, 2.0e-03]
P-vs-C	C	P	G	Metabolism of xenobiotics by cytochrome P450	2	-	-	++++++	-	-	-	1;0.9;0.8;0.7;0.6;0.5;0.4;0.3;0.2;0.1;0	[1.1e-03, 9.6e-09]	[2.8e-02, 5.0e-03]
P-vs-C	C	P	G	Pentose and glucuronate interconversions	2	-	-	++++++	-	-	-	1;0.9;0.8;0.7;0.6;0.5;0.4;0.3;0.2;0.1;0	[1.5e-04, 3.1e-11]	[2.9e-02, 3.0e-03]
P-vs-C	C	P	G	Porphyrin and chlorophyll metabolism	2	-	-	++++++	-	-	-	1;0.9;0.8;0.7;0.6;0.5;0.4;0.3;0.2;0.1;0	[2.7e-04, 2.1e-10]	[2.9e-02, 2.0e-03]
P-vs-C	C	P	G	Retinol metabolism	2	-	-	++++++	-	-	-	1;0.9;0.8;0.7;0.6;0.5;0.4;0.3;0.2;0.1;0	[7.8e-04, 3.5e-09]	[2.9e-02, 4.0e-03]
P-vs-C	C	P	G	Steroid hormone biosynthesis	2	-	-	++++++	-	-	-	1;0.9;0.8;0.7;0.6;0.5;0.4;0.3;0.2;0.1;0	[5.7e-04, 1.5e-09]	[2.9e-02, 2.0e-03]
DG-vs-C	C	D	G	Ascorbate and aldarate metabolism	2	-	-	++++++	-	-	-	1;0.9;0.8;0.7;0.6;0.5;0.4;0.3;0.2;0.1;0	[2.3e-04, 5.7e-10]	[2.9e-02, 3.0e-03]
DG-vs-C	C	D	G	Chemical carcinogenesis	2,7	-	++	++++	-	-	-	1;0.9;0.8;0.7;0.6;0.5;0.4;0.3;0.2;0.1;0	[1.2e-04, 5.0e-10]	[2.7e-02, 5.0e-03]
DG-vs-C	C	D	G	Drug metabolism - cytochrome P450	2,7	-	+	+++++	-	-	-	1;0.9;0.8;0.7;0.6;0.5;0.4;0.2;0.3;0;0.1	[5.0e-04, 1.4e-08]	[2.7e-02, 5.0e-03]
DG-vs-C	C	D	G	Drug metabolism - other enzymes	2,7,8	-	+	+++++	-	-	-	1;0.9;0.8;0.7;0.6;0.5;0.4;0.3;0.2;0.1;0	[1.2e-04, 1.1e-09]	[2.9e-02, 2.0e-03]
DG-vs-C	C	D	G	Metabolism of xenobiotics by cytochrome P450	2,7	-	+	+++++	-	-	-	1;0.9;0.8;0.7;0.6;0.5;0.4;0.3;0.2;0;0.1	[6.8e-04, 3.1e-08]	[2.8e-02, 5.0e-03]
DG-vs-C	C	D	G	Pentose and glucuronate interconversions	2	-	-	++++++	-	-	-	1;0.9;0.8;0.7;0.6;0.5;0.4;0.3;0.2;0.1;0	[4.9e-04, 2.2e-09]	[2.9e-02, 3.0e-03]
DG-vs-C	C	D	G	Porphyrin and chlorophyll metabolism	2	-	-	++++++	-	-	-	1;0.9;0.8;0.7;0.6;0.5;0.4;0.3;0.2;0.1;0	[9.4e-04, 1.9e-08]	[2.9e-02, 2.0e-03]
DG-vs-C	C	D	G	Retinol metabolism	2,7	-	++	++++	-	-	-	1;0.9;0.8;0.7;0.6;0.4;0.5;0.2;0.3;0.1;0	[6.0e-05, 3.7e-11]	[2.9e-02, 4.0e-03]
DG-vs-C	C	D	G	Steroid hormone biosynthesis	2,7	-	++	++++	-	-	-	1;0.9;0.8;0.7;0.6;0.5;0.4;0.3;0.2;0.1;0	[5.6e-05, 1.4e-11]	[2.9e-02, 2.0e-03]
DG-vs-C	C	D	L	Circadian entrainment	11,17,12,16,20,5,8	+	+	-	+	++++	+	0.2	[2.9e-02, 2.9e-02]	[1.0e-03, 1.0e-03]
DG-vs-C	C	D	L	Nicotine addiction	6,11,12,15,16,17,5	-	+	++	+	++	+	0;0.1;0.2	[3.2e-02, 1.9e-02]	[1.0e-03, 1.0e-03]
DL-vs-C	C	D	G	Ascorbate and aldarate metabolism	2	-	-	++++++	-	-	-	1;0.9;0.8;0.7;0.6;0.5;0.4;0.3;0.2;0.1;0	[1.5e-04, 4.6e-10]	[2.9e-02, 3.0e-03]
DL-vs-C	C	D	G	Chemical carcinogenesis	2,7	-	++	++++	-	-	-	1;0.9;0.8;0.7;0.6;0.5;0.4;0.3;0.2;0.1;0	[6.9e-05, 2.7e-10]	[2.7e-02, 5.0e-03]
DL-vs-C	C	D	G	Drug metabolism - cytochrome P450	2,7	-	+	+++++	-	-	-	1;0.9;0.8;0.7;0.6;0.5;0.4;0.2;0.3;0;0.1	[3.0e-04, 8.3e-09]	[2.7e-02, 5.0e-03]
DL-vs-C	C	D	G	Drug metabolism - other enzymes	2,7,8	-	+	+++++	-	-	-	1;0.9;0.8;0.7;0.6;0.5;0.4;0.3;0.2;0.1;0	[6.9e-05, 8.7e-10]	[2.9e-02, 2.0e-03]
DL-vs-C	C	D	G	Metabolism of xenobiotics by cytochrome P450	2,7	-	+	+++++	-	-	-	1;0.9;0.8;0.7;0.6;0.5;0.4;0.3;0.2;0;0.1	[4.1e-04, 1.8e-08]	[2.8e-02, 5.0e-03]
DL-vs-C	C	D	G	Pentose and glucuronate interconversions	2	-	-	++++++	-	-	-	1;0.9;0.8;0.7;0.6;0.5;0.4;0.3;0.2;0.1;0	[3.0e-04, 1.8e-09]	[2.9e-02, 3.0e-03]
DL-vs-C	C	D	G	Porphyrin and chlorophyll metabolism	2	-	-	++++++	-	-	-	1;0.9;0.8;0.7;0.6;0.5;0.4;0.3;0.2;0.1;0	[6.2e-04, 1.5e-08]	[2.9e-02, 2.0e-03]
DL-vs-C	C	D	G	Retinol metabolism	2,7	-	++	++++	-	-	-	1;0.9;0.8;0.7;0.6;0.4;0.5;0.2;0.3;0.1;0	[3.3e-05, 1.9e-11]	[2.9e-02, 4.0e-03]
DL-vs-C	C	D	G	Steroid hormone biosynthesis	2,7	-	++	++++	-	-	-	1;0.9;0.8;0.7;0.6;0.5;0.4;0.3;0.2;0.1;0	[3.1e-05, 7.6e-12]	[2.9e-02, 2.0e-03]
DL-vs-C	C	D	L	Nicotine addiction	6,11,12,15,16,17,5	-	+	++	+	++	+	0;0.1;0.2	[4.9e-02, 1.2e-02]	[1.0e-03, 1.0e-03]
VL-vs-C	V	C	G	Complement and coagulation cascades	1,11,12,20	++	+	-	++	-	-	0.4;0.5	[2.7e-02, 1.0e-02]	[1.0e-03, 1.0e-03]
VG-vs-C	C	V	G	Ascorbate and aldarate metabolism	2	-	-	++++++	-	-	-	1;0.9;0.8;0.7;0.6;0.5;0.4;0.3;0.2;0.1;0	[5.7e-05, 5.0e-12]	[2.9e-02, 3.0e-03]
VG-vs-C	C	V	G	Chemical carcinogenesis	2	-	-	++++++	-	-	-	1;0.9;0.8;0.7;0.6;0.5;0.4;0.3;0.2;0.1;0	[6.5e-04, 1.1e-08]	[2.7e-02, 5.0e-03]
VG-vs-C	C	V	G	Drug metabolism - cytochrome P450	2	-	-	++++++	-	-	-	1;0.9;0.8;0.7;0.6;0.5;0.4;0.2;0.3;0;0.1	[4.2e-04, 3.3e-09]	[2.7e-02, 5.0e-03]
VG-vs-C	C	V	G	Drug metabolism - other enzymes	2,8	-	-	++++++	-	-	-	1;0.9;0.8;0.7;0.6;0.5;0.4;0.3;0.2;0.1;0	[1.3e-04, 1.5e-10]	[2.9e-02, 2.0e-03]
VG-vs-C	C	V	G	Metabolic pathways	2,8,1,10,11,15,21,4,6	+	+	++++	+	-	-	0;0.1;0.2;0.3;0.4;0.5;0.8	[4.8e-02, 3.5e-03]	[2.0e-03, 2.0e-03]
VG-vs-C	C	V	G	Metabolism of xenobiotics by cytochrome P450	2	-	-	++++++	-	-	-	1;0.9;0.8;0.7;0.6;0.5;0.4;0.3;0.2;0;0.1	[5.2e-04, 6.1e-09]	[2.8e-02, 5.0e-03]
VG-vs-C	C	V	G	Pentose and glucuronate interconversions	2	-	-	++++++	-	-	-	1;0.9;0.8;0.7;0.6;0.5;0.4;0.3;0.2;0.1;0	[7.3e-05, 1.9e-11]	[2.9e-02, 3.0e-03]
VG-vs-C	C	V	G	Porphyrin and chlorophyll metabolism	2	-	-	++++++	-	-	-	1;0.9;0.8;0.7;0.6;0.5;0.4;0.3;0.2;0.1;0	[1.3e-04, 1.3e-10]	[2.9e-02, 2.0e-03]
VG-vs-C	C	V	G	Retinol metabolism	2	-	-	++++++	-	-	-	1;0.9;0.8;0.7;0.6;0.4;0.5;0.2;0.3;0.1;0	[3.8e-04, 2.2e-09]	[2.9e-02, 4.0e-03]
VG-vs-C	C	V	G	Steroid hormone biosynthesis	2	-	-	++++++	-	-	-	1;0.9;0.8;0.7;0.6;0.5;0.4;0.3;0.2;0.1;0	[2.7e-04, 9.3e-10]	[2.9e-02, 2.0e-03]
VG-vs-C	C	V	L	Staphylococcus aureus infection	1,16,6	-	+	++++	+	-	-	0.8;0.9;0.3;1	[4.5e-02, 1.8e-02]	[2.0e-03, 1.0e-03]
VL-vs-C	C	V	G	Ascorbate and aldarate metabolism	2	-	-	++++++	-	-	-	1;0.9;0.8;0.7;0.6;0.5;0.4;0.3;0.2;0.1;0	[5.7e-05, 7.1e-12]	[2.9e-02, 3.0e-03]
VL-vs-C	C	V	G	Chemical carcinogenesis	2	-	-	++++++	-	-	-	1;0.9;0.8;0.7;0.6;0.5;0.4;0.3;0.2;0.1;0	[6.5e-04, 1.5e-08]	[2.7e-02, 5.0e-03]
VL-vs-C	C	V	G	Drug metabolism - cytochrome P450	2	-	-	++++++	-	-	-	1;0.9;0.8;0.7;0.6;0.5;0.4;0.2;0.3;0;0.1	[4.2e-04, 4.6e-09]	[2.7e-02, 5.0e-03]
VL-vs-C	C	V	G	Drug metabolism - other enzymes	2,8	-	-	++++++	-	-	-	1;0.9;0.8;0.7;0.6;0.5;0.4;0.3;0.2;0.1;0	[1.3e-04, 2.2e-10]	[2.9e-02, 2.0e-03]
VL-vs-C	C	V	G	Metabolic pathways	2,1,15,16,21,4,8	+	+	++++	-	-	-	0.4;0.5;0.7;0.8	[4.9e-02, 5.5e-03]	[2.0e-03, 2.0e-03]
VL-vs-C	C	V	G	Metabolism of xenobiotics by cytochrome P450	2	-	-	++++++	-	-	-	1;0.9;0.8;0.7;0.6;0.5;0.4;0.3;0.2;0;0.1	[5.2e-04, 8.6e-09]	[2.8e-02, 5.0e-03]
VL-vs-C	C	V	G	Pentose and glucuronate interconversions	2	-	-	++++++	-	-	-	1;0.9;0.8;0.7;0.6;0.5;0.4;0.3;0.2;0.1;0	[7.3e-05, 2.8e-11]	[2.9e-02, 3.0e-03]
VL-vs-C	C	V	G	Porphyrin and chlorophyll metabolism	2	-	-	++++++	-	-	-	1;0.9;0.8;0.7;0.6;0.5;0.4;0.3;0.2;0.1;0	[1.3e-04, 1.9e-10]	[2.9e-02, 2.0e-03]
VL-vs-C	C	V	G	Retinol metabolism	2	-	-	++++++	-	-	-	1;0.9;0.8;0.7;0.6;0.4;0.5;0.2;0.3;0.1;0	[3.8e-04, 3.1e-09]	[2.9e-02, 4.0e-03]
VL-vs-C	C	V	G	Steroid hormone biosynthesis	2	-	-	++++++	-	-	-	1;0.9;0.8;0.7;0.6;0.5;0.4;0.3;0.2;0.1;0	[2.7e-04, 1.3e-09]	[2.9e-02, 2.0e-03]
DG-vs-VG	D	V	L	cGMP-PKG signaling pathway	1,7,10,14,2,12,13,3	+	++	+	+	+	+	0.1;0	[1.3e-02, 1.1e-02]	[2.0e-03, 1.0e-03]
DG-vs-VG	D	V	L	Inflammatory mediator regulation of TRP channels	15,14,2,7,16,17,5	++	++	++	+	-	-	0	[1.3e-02, 1.3e-02]	[2.0e-03, 2.0e-03]
DG-vs-VG	D	V	L	Ovarian steroidogenesis	15,10,14,16,7	+++	+	+	+	-	-	0.4	[4.8e-02, 4.8e-02]	[1.0e-03, 1.0e-03]
DL-vs-VL	D	V	L	cGMP-PKG signaling pathway	1,7,10,14,2,3,12,13	+	++	+	+	+	+	0.1;0	[3.8e-02, 2.5e-02]	[2.0e-03, 1.0e-03]
DL-vs-VL	D	V	L	Glutamatergic synapse	15,1,14,7,11,16,22,3,6	++	+++	+	+	-	+	0	[3.8e-02, 3.8e-02]	[6.0e-03, 6.0e-03]
DL-vs-VL	D	V	L	Inflammatory mediator regulation of TRP channels	15,14,2,7,16,17,5	++	++	++	+	-	-	0	[3.8e-02, 3.8e-02]	[2.0e-03, 2.0e-03]
DG-vs-VG	V	D	L	alpha-Linolenic acid metabolism	1,15,2	-	+++	+++	-	-	-	0.1;0.2;0.3;0.4;0	[3.8e-02, 1.2e-02]	[3.0e-03, 1.0e-03]
DG-vs-VG	V	D	L	Calcium signaling pathway	17,1,2,4,7,10,11,13,15,16,20,3,5	+	+	++	++	+	+	0.1;0	[1.9e-02, 1.2e-02]	[5.0e-03, 2.0e-03]
DG-vs-VG	V	D	L	cAMP signaling pathway	1,11,5,10,12,16,17,3,4,6,7	+	+	+	++	++	-	0.2	[3.3e-02, 3.3e-02]	[1.0e-03, 1.0e-03]
DG-vs-VG	V	D	L	Choline metabolism in cancer	7,1,15,17,4,6,9	+	++	+	+++	-	+	0.1	[4.6e-02, 4.6e-02]	[1.0e-03, 1.0e-03]
DG-vs-VG	V	D	L	Circadian entrainment	1,11,17,12,16,20,21,4,5	+	+	++	+	++	+	0.1;0.2;0	[3.0e-02, 1.7e-02]	[2.0e-03, 1.0e-03]
DG-vs-VG	V	D	L	Dopaminergic synapse	1,11,12,16,17,2,20,21,4,5,7,8	+	-	++	++	++	+	0.2;0;0.1	[4.4e-02, 3.0e-02]	[3.0e-03, 1.0e-03]
DG-vs-VG	V	D	L	Glutamatergic synapse	11,15,17,1,12,16,20,5,6	+	++	+	+	++	+	0.1;0	[4.6e-02, 3.6e-02]	[6.0e-03, 5.0e-03]
DG-vs-VG	V	D	L	Linoleic acid metabolism	1,15,2	-	+++	+++	-	-	-	0.1;0.2;0;0.3;0.4	[4.2e-02, 1.4e-02]	[2.0e-03, 1.0e-03]
DG-vs-VG	V	D	L	Nicotine addiction	15,11,12,16,17,5	-	+	-	++	+++	+	0.1	[4.6e-02, 4.6e-02]	[1.0e-03, 1.0e-03]
DG-vs-VG	V	D	L	Olfactory transduction	1,9,11,12,14,7	-	+	++	+	+++	-	0.9	[2.6e-02, 2.6e-02]	[4.5e-02, 4.5e-02]
DG-vs-VG	V	D	L	Ras signaling pathway	1,15,7,10,12,16,17,20,4	+	+	++	++	+	-	0.1;0.2	[4.6e-02, 4.3e-02]	[1.0e-03, 1.0e-03]
DG-vs-VG	V	D	G	Retinol metabolism	7,14,2	+	++++	+	-	-	-	0.3	[4.6e-02, 4.6e-02]	[2.3e-02, 2.3e-02]
DG-vs-VG	V	D	L	Serotonergic synapse	1,11,15,12,17,20,21,5,6,7	+	+	+	+++	-	+	0.3;0.2;0;0.1	[3.8e-02, 1.2e-02]	[3.0e-03, 1.0e-03]
DG-vs-VG	V	D	L	Vascular smooth muscle contraction	1,15,10,11,17,20,3,5	-	++	++	+	++	+	0.1	[4.6e-02, 4.6e-02]	[5.0e-03, 5.0e-03]
DL-vs-VL	V	D	L	alpha-Linolenic acid metabolism	1,15,3	+	++	+++	-	-	-	0.1;0.2;0.5;0.6;0.8;0.3;0.4;0.7;0	[2.0e-02, 3.5e-03]	[3.0e-03, 1.0e-03]
DL-vs-VL	V	D	L	Ascorbate and aldarate metabolism	2	-	-	++++++	-	-	-	1;0.9;0.8;0.7;0.6;0.5;0.4;0.3;0.2;0.1;0	[4.8e-02, 4.2e-06]	[2.9e-02, 3.0e-03]
DL-vs-VL	V	D	L	Calcium signaling pathway	1,10,17,2,4,5,11,13,15,16,20,3,7	+	+	++	++	+	+	0.1;0	[5.6e-03, 4.4e-03]	[5.0e-03, 2.0e-03]
DL-vs-VL	V	D	L	Chemical carcinogenesis	2,15	-	-	+++++	+	-	-	0.8;0.7;0.5;0.4;0.3;0.2;0.1	[4.7e-02, 1.8e-03]	[2.5e-02, 1.1e-02]
DL-vs-VL	V	D	L	Drug metabolism - cytochrome P450	2	-	-	++++++	-	-	-	0.8;0.7;0.6;0.5;0.4;0.2;0.3	[3.3e-02, 1.6e-03]	[2.4e-02, 1.1e-02]
DL-vs-VL	V	D	L	Drug metabolism - other enzymes	2,8	-	-	++++++	-	-	-	0.8;0.7;0.6;0.5;0.4;0.3;0.2;0.1;0	[4.4e-03, 8.1e-05]	[2.9e-02, 6.0e-03]
DL-vs-VL	V	D	L	Linoleic acid metabolism	1,15	-	++	++++	-	-	-	0.2;0.6	[4.6e-02, 4.0e-02]	[1.0e-03, 1.0e-03]
DL-vs-VL	V	D	L	Metabolic pathways	2,9,1,15,16,3,19,20,10,12,13,18,22,4,6,7,8	++	+	++	+	+	-	0.4;0.5;0.6	[3.6e-02, 7.6e-03]	[3.0e-03, 2.0e-03]
DL-vs-VL	V	D	L	Metabolism of xenobiotics by cytochrome P450	2	-	-	++++++	-	-	-	0.8;0.7;0.6;0.5;0.4;0.3;0.2	[4.0e-02, 2.6e-03]	[2.4e-02, 1.1e-02]
DL-vs-VL	V	D	L	Pentose and glucuronate interconversions	2	-	-	++++++	-	-	-	1;0.9;0.8;0.7;0.6;0.5;0.4;0.3;0.2;0.1;0	[4.8e-02, 1.5e-05]	[2.9e-02, 3.0e-03]
DL-vs-VL	V	D	L	Porphyrin and chlorophyll metabolism	2	-	-	++++++	-	-	-	0.8;0.7;0.6;0.5;0.4;0.3;0.2;0.1;0	[7.0e-03, 6.7e-05]	[2.9e-02, 8.0e-03]
DL-vs-VL	V	D	G	Retinol metabolism	14,7,2	+	++++	+	-	-	-	0.6	[4.9e-02, 4.9e-02]	[1.7e-02, 1.7e-02]
DL-vs-VL	V	D	L	Retinol metabolism	2	-	-	++++++	-	-	-	0.8;0.7;0.6;0.4;0.5;0.2;0.3;0.1	[4.3e-02, 1.1e-03]	[2.7e-02, 8.0e-03]
DL-vs-VL	V	D	G	Steroid hormone biosynthesis	7,8,1	-	+++	++	-	-	-	0.6	[4.9e-02, 4.9e-02]	[1.4e-02, 1.4e-02]
DL-vs-VL	V	D	L	Steroid hormone biosynthesis	2,15	+	-	+++++	-	-	-	1;0.9;0.8;0.7;0.6;0.5;0.4;0.3;0.2;0.1;0	[4.8e-02, 6.7e-05]	[2.9e-02, 2.0e-03]

### Sheet: 450kb
Table S10.3 KEGG pathways enriched in 450-kb frequency-based CNV features with < 0.05 empirical p-values.
Group compared	H	L	CNV type	Pathway	Chromosome	G1b	S1	S2	S3	S4	G2	Proportion	p	empirical_p
DG-vs-C	DG	C	L	Chemokine signaling pathway	17,2,14,20,9	+	+	+	+++	-	-	0;0.9;1;0.7	[4.9e-02, 2.5e-02]	[1.4e-02, 1.1e-02]
DL-vs-C	DL	C	L	Chemokine signaling pathway	17,2,14,20,9	+	+	+	+++	-	-	0	[5.0e-02, 5.0e-02]	[1.1e-02, 1.1e-02]
DG-vs-C	DG	C	L	Complement and coagulation cascades	1,13,3	-	+	++++	-	-	-	0.9;1	[4.9e-02, 3.6e-02]	[2.0e-03, 2.0e-03]
DG-vs-C	DG	C	L	Staphylococcus aureus infection	1,21,3	++	-	+++++	-	-	-	0.9;1	[4.9e-02, 3.6e-02]	[1.0e-03, 1.0e-03]
DG-vs-VG	VG	DG	L	Hematopoietic cell lineage	1,16,4	+	-	+	++++	-	-	0.5;0.6;0.7;0.8;0.9;1	[4.7e-02, 1.3e-02]	[2.0e-03, 2.0e-03]
DL-vs-VL	VL	DL	L	Hematopoietic cell lineage	1,16,4	+	-	+	++++	-	-	0.5;0.6;0.7;0.8;0.9;1;0.4	[4.1e-02, 7.0e-03]	[3.0e-03, 2.0e-03]
