## Supplementary material for "Copy number variation profile-based genomic subtyping of premenstrual dysphoric disorder in Chinese": Table S12

### Sheet: Sheet1
Table S12.1 Number of frequency-based CNV features jointly identified by the cutree and semi-supervised methods.										Table S12.2 Number of frequency-based CNV features jointly identified by the cutree and semi-supervised methods for different groups compared.
Window size (kb)		Number of frequency-based CNV features				Percent overlap between adjusted and cutree				Window size (kb)	Group compared	H1	L2	CNV type		Number of frequency-based CNV features				Percent overlap between adjusted and cutree
		cutree	adjusted	adjusted & cutree		cutree	adjusted									cutree	adjusted	adjusted & cutree		cutree	adjusted
50		23120	22169	18593		0.804196	0.838694			50	DG-vs-C	C	DG	G		778	857	754		0.969152	0.879813
100		11189	12383	10474		0.936098	0.845837			50	DG-vs-C	DG	C	G		1101	1062	1005		0.912807	0.946328
150		8700	8176	7263		0.834828	0.888332			50	DG-vs-C	C	DG	L		897	968	822		0.916388	0.849174
200		6595	6339	4450		0.674754	0.702003			50	DG-vs-C	DG	C	L		394	380	345		0.875635	0.907895
250		5043	4969	3302		0.654769	0.66452			50	DL-vs-C	C	DL	G		810	827	695		0.858025	0.840387
300		4403	4137	3501		0.79514	0.846265			50	DL-vs-C	DL	C	G		881	1090	821		0.931896	0.753211
350		3443	3454	2648		0.769097	0.766647			50	DL-vs-C	C	DL	L		916	938	751		0.819869	0.80064
400		3226	3113	2607		0.808122	0.837456			50	DL-vs-C	DL	C	L		310	412	279		0.9	0.677184
450		2767	2531	2297		0.830141	0.907546			50	VG-vs-C	C	VG	G		515	489	439		0.852427	0.897751
500		2053	2413	1495		0.728203	0.619561			50	VG-vs-C	VG	C	G		427	415	357		0.836066	0.860241
										50	VG-vs-C	C	VG	L		618	549	505		0.817152	0.919854
										50	VG-vs-C	VG	C	L		1002	999	894		0.892216	0.894895
										50	VL-vs-C	C	VL	G		621	524	433		0.697262	0.826336
										50	VL-vs-C	VL	C	G		655	408	351		0.535878	0.860294
										50	VL-vs-C	C	VL	L		615	620	472		0.76748	0.76129
										50	VL-vs-C	VL	C	L		1478	1026	900		0.608931	0.877193
										50	DG-vs-VG	DG	VG	G		1371	1367	1264		0.921955	0.924653
										50	DG-vs-VG	VG	DG	G		1049	1133	927		0.883699	0.818182
										50	DG-vs-VG	DG	VG	L		885	768	699		0.789831	0.910156
										50	DG-vs-VG	VG	DG	L		1998	2044	1679		0.84034	0.821429
										50	DL-vs-VL	DL	VL	G		1231	1403	1093		0.887896	0.779045
										50	DL-vs-VL	VL	DL	G		1316	1123	966		0.734043	0.860196
										50	DL-vs-VL	DL	VL	L		751	868	614		0.817577	0.707373
										50	DL-vs-VL	VL	DL	L		2501	1899	1528		0.610956	0.804634
										100	DG-vs-C	C	DG	G		466	476	413		0.886266	0.867647
										100	DG-vs-C	DG	C	G		646	645	543		0.840557	0.84186
										100	DG-vs-C	C	DG	L		571	661	494		0.865149	0.747352
										100	DG-vs-C	DG	C	L		269	298	233		0.866171	0.781879
										100	DL-vs-C	C	DL	G		410	410	410		1	1
										100	DL-vs-C	DL	C	G		615	615	615		1	1
										100	DL-vs-C	C	DL	L		622	622	622		1	1
										100	DL-vs-C	DL	C	L		275	275	275		1	1
										100	VG-vs-C	C	VG	G		145	187	115		0.793103	0.614973
										100	VG-vs-C	VG	C	G		214	294	192		0.897196	0.653061
										100	VG-vs-C	C	VG	L		262	387	228		0.870229	0.589147
										100	VG-vs-C	VG	C	L		226	367	209		0.924779	0.569482
										100	VL-vs-C	C	VL	G		235	235	235		1	1
										100	VL-vs-C	VL	C	G		390	390	390		1	1
										100	VL-vs-C	C	VL	L		537	537	537		1	1
										100	VL-vs-C	VL	C	L		448	448	448		1	1
										100	DG-vs-VG	DG	VG	G		576	681	451		0.782986	0.662261
										100	DG-vs-VG	VG	DG	G		517	663	453		0.876209	0.683258
										100	DG-vs-VG	DG	VG	L		377	512	319		0.846154	0.623047
										100	DG-vs-VG	VG	DG	L		532	824	436		0.819549	0.529126
										100	DL-vs-VL	DL	VL	G		692	692	692		1	1
										100	DL-vs-VL	VL	DL	G		690	690	690		1	1
										100	DL-vs-VL	DL	VL	L		644	644	644		1	1
										100	DL-vs-VL	VL	DL	L		830	830	830		1	1
										150	DG-vs-C	C	DG	G		270	301	249		0.922222	0.827243
										150	DG-vs-C	DG	C	G		392	435	381		0.971939	0.875862
										150	DG-vs-C	C	DG	L		348	352	312		0.896552	0.886364
										150	DG-vs-C	DG	C	L		201	207	188		0.935323	0.908213
										150	DL-vs-C	C	DL	G		263	291	234		0.889734	0.804124
										150	DL-vs-C	DL	C	G		414	443	398		0.961353	0.89842
										150	DL-vs-C	C	DL	L		339	329	285		0.840708	0.866261
										150	DL-vs-C	DL	C	L		212	215	192		0.90566	0.893023
										150	VG-vs-C	C	VG	G		179	159	146		0.815642	0.918239
										150	VG-vs-C	VG	C	G		245	213	205		0.836735	0.962441
										150	VG-vs-C	C	VG	L		389	314	295		0.758355	0.93949
										150	VG-vs-C	VG	C	L		342	267	260		0.760234	0.973783
										150	VL-vs-C	C	VL	G		190	172	157		0.826316	0.912791
										150	VL-vs-C	VL	C	G		256	214	208		0.8125	0.971963
										150	VL-vs-C	C	VL	L		421	341	315		0.748219	0.923754
										150	VL-vs-C	VL	C	L		348	262	259		0.744253	0.98855
										150	DG-vs-VG	DG	VG	G		453	490	413		0.9117	0.842857
										150	DG-vs-VG	VG	DG	G		427	408	346		0.810304	0.848039
										150	DG-vs-VG	DG	VG	L		466	420	383		0.821888	0.911905
										150	DG-vs-VG	VG	DG	L		578	525	458		0.792388	0.872381
										150	DL-vs-VL	DL	VL	G		463	491	423		0.913607	0.861507
										150	DL-vs-VL	VL	DL	G		422	400	329		0.779621	0.8225
										150	DL-vs-VL	DL	VL	L		501	438	401		0.800399	0.915525
										150	DL-vs-VL	VL	DL	L		581	489	426		0.733219	0.871166
										200	DG-vs-C	C	DG	G		174	235	145		0.833333	0.617021
										200	DG-vs-C	DG	C	G		246	298	212		0.861789	0.711409
										200	DG-vs-C	C	DG	L		195	282	182		0.933333	0.64539
										200	DG-vs-C	DG	C	L		143	167	120		0.839161	0.718563
										200	DL-vs-C	C	DL	G		207	233	176		0.850242	0.755365
										200	DL-vs-C	DL	C	G		217	313	179		0.824885	0.571885
										200	DL-vs-C	C	DL	L		294	256	209		0.710884	0.816406
										200	DL-vs-C	DL	C	L		120	175	97		0.808333	0.554286
										200	VG-vs-C	C	VG	G		150	112	95		0.633333	0.848214
										200	VG-vs-C	VG	C	G		185	135	116		0.627027	0.859259
										200	VG-vs-C	C	VG	L		336	274	247		0.735119	0.90146
										200	VG-vs-C	VG	C	L		217	213	179		0.824885	0.840376
										200	VL-vs-C	C	VL	G		190	121	86		0.452632	0.710744
										200	VL-vs-C	VL	C	G		246	141	81		0.329268	0.574468
										200	VL-vs-C	C	VL	L		373	292	236		0.632708	0.808219
										200	VL-vs-C	VL	C	L		385	213	160		0.415584	0.751174
										200	DG-vs-VG	DG	VG	G		356	363	267		0.75	0.735537
										200	DG-vs-VG	VG	DG	G		301	326	198		0.657807	0.607362
										200	DG-vs-VG	DG	VG	L		402	327	271		0.674129	0.828746
										200	DG-vs-VG	VG	DG	L		320	383	251		0.784375	0.655352
										200	DL-vs-VL	DL	VL	G		275	400	210		0.763636	0.525
										200	DL-vs-VL	VL	DL	G		361	346	234		0.648199	0.676301
										200	DL-vs-VL	DL	VL	L		365	363	237		0.649315	0.652893
										200	DL-vs-VL	VL	DL	L		537	371	262		0.487896	0.706199
										250	DG-vs-C	C	DG	G		142	200	112		0.788732	0.56
										250	DG-vs-C	DG	C	G		223	239	176		0.789238	0.736402
										250	DG-vs-C	C	DG	L		158	266	139		0.879747	0.522556
										250	DG-vs-C	DG	C	L		159	129	100		0.628931	0.775194
										250	DL-vs-C	C	DL	G		164	182	130		0.792683	0.714286
										250	DL-vs-C	DL	C	G		185	236	157		0.848649	0.665254
										250	DL-vs-C	C	DL	L		228	257	183		0.802632	0.712062
										250	DL-vs-C	DL	C	L		92	125	67		0.728261	0.536
										250	VG-vs-C	C	VG	G		146	104	91		0.623288	0.875
										250	VG-vs-C	VG	C	G		124	108	80		0.645161	0.740741
										250	VG-vs-C	C	VG	L		271	215	185		0.682657	0.860465
										250	VG-vs-C	VG	C	L		107	136	75		0.700935	0.551471
										250	VL-vs-C	C	VL	G		163	110	86		0.527607	0.781818
										250	VL-vs-C	VL	C	G		202	117	72		0.356436	0.615385
										250	VL-vs-C	C	VL	L		273	216	170		0.622711	0.787037
										250	VL-vs-C	VL	C	L		258	137	107		0.414729	0.781022
										250	DG-vs-VG	DG	VG	G		284	282	202		0.711268	0.716312
										250	DG-vs-VG	VG	DG	G		198	238	118		0.59596	0.495798
										250	DG-vs-VG	DG	VG	L		344	280	224		0.651163	0.8
										250	DG-vs-VG	VG	DG	L		164	301	117		0.713415	0.388704
										250	DL-vs-VL	DL	VL	G		233	280	167		0.716738	0.596429
										250	DL-vs-VL	VL	DL	G		263	257	164		0.623574	0.638132
										250	DL-vs-VL	DL	VL	L		272	300	196		0.720588	0.653333
										250	DL-vs-VL	VL	DL	L		390	254	184		0.471795	0.724409
										300	DG-vs-C	C	DG	G		140	147	125		0.892857	0.85034
										300	DG-vs-C	DG	C	G		169	189	152		0.899408	0.804233
										300	DG-vs-C	C	DG	L		234	231	209		0.893162	0.904762
										300	DG-vs-C	DG	C	L		87	109	82		0.942529	0.752294
										300	DL-vs-C	C	DL	G		150	149	132		0.88	0.885906
										300	DL-vs-C	DL	C	G		169	194	156		0.923077	0.804124
										300	DL-vs-C	C	DL	L		254	233	216		0.850394	0.927039
										300	DL-vs-C	DL	C	L		96	107	86		0.895833	0.803738
										300	VG-vs-C	C	VG	G		96	80	63		0.65625	0.7875
										300	VG-vs-C	VG	C	G		104	82	73		0.701923	0.890244
										300	VG-vs-C	C	VG	L		195	202	171		0.876923	0.846535
										300	VG-vs-C	VG	C	L		174	121	113		0.649425	0.933884
										300	VL-vs-C	C	VL	G		91	82	64		0.703297	0.780488
										300	VL-vs-C	VL	C	G		114	82	75		0.657895	0.914634
										300	VL-vs-C	C	VL	L		210	205	182		0.866667	0.887805
										300	VL-vs-C	VL	C	L		172	120	113		0.656977	0.941667
										300	DG-vs-VG	DG	VG	G		212	216	172		0.811321	0.796296
										300	DG-vs-VG	VG	DG	G		213	186	162		0.760563	0.870968
										300	DG-vs-VG	DG	VG	L		221	238	184		0.832579	0.773109
										300	DG-vs-VG	VG	DG	L		308	255	213		0.691558	0.835294
										300	DL-vs-VL	DL	VL	G		217	221	178		0.820276	0.80543
										300	DL-vs-VL	VL	DL	G		215	186	163		0.75814	0.876344
										300	DL-vs-VL	DL	VL	L		229	244	195		0.851528	0.79918
										300	DL-vs-VL	VL	DL	L		333	258	222		0.666667	0.860465
										350	DG-vs-C	C	DG	G		89	112	66		0.741573	0.589286
										350	DG-vs-C	DG	C	G		164	162	114		0.695122	0.703704
										350	DG-vs-C	C	DG	L		98	159	83		0.846939	0.522013
										350	DG-vs-C	DG	C	L		124	72	58		0.467742	0.805556
										350	DL-vs-C	C	DL	G		98	112	91		0.928571	0.8125
										350	DL-vs-C	DL	C	G		143	161	140		0.979021	0.869565
										350	DL-vs-C	C	DL	L		156	151	141		0.903846	0.933775
										350	DL-vs-C	DL	C	L		72	73	67		0.930556	0.917808
										350	VG-vs-C	C	VG	G		98	84	65		0.663265	0.77381
										350	VG-vs-C	VG	C	G		92	93	60		0.652174	0.645161
										350	VG-vs-C	C	VG	L		219	166	136		0.621005	0.819277
										350	VG-vs-C	VG	C	L		62	78	45		0.725806	0.576923
										350	VL-vs-C	C	VL	G		94	90	82		0.87234	0.911111
										350	VL-vs-C	VL	C	G		111	95	89		0.801802	0.936842
										350	VL-vs-C	C	VL	L		197	175	165		0.837563	0.942857
										350	VL-vs-C	VL	C	L		100	73	70		0.7	0.958904
										350	DG-vs-VG	DG	VG	G		227	217	154		0.678414	0.709677
										350	DG-vs-VG	VG	DG	G		142	187	94		0.661972	0.502674
										350	DG-vs-VG	DG	VG	L		275	214	171		0.621818	0.799065
										350	DG-vs-VG	VG	DG	L		74	186	56		0.756757	0.301075
										350	DL-vs-VL	DL	VL	G		212	213	188		0.886792	0.882629
										350	DL-vs-VL	VL	DL	G		185	187	164		0.886486	0.877005
										350	DL-vs-VL	DL	VL	L		230	219	202		0.878261	0.922374
										350	DL-vs-VL	VL	DL	L		181	175	147		0.812155	0.84
										400	DG-vs-C	C	DG	G		96	113	88		0.916667	0.778761
										400	DG-vs-C	DG	C	G		132	146	121		0.916667	0.828767
										400	DG-vs-C	C	DG	L		124	144	117		0.943548	0.8125
										400	DG-vs-C	DG	C	L		104	90	81		0.778846	0.9
										400	DL-vs-C	C	DL	G		105	124	95		0.904762	0.766129
										400	DL-vs-C	DL	C	G		113	143	110		0.973451	0.769231
										400	DL-vs-C	C	DL	L		169	153	139		0.822485	0.908497
										400	DL-vs-C	DL	C	L		72	89	72		1	0.808989
										400	VG-vs-C	C	VG	G		109	88	79		0.724771	0.897727
										400	VG-vs-C	VG	C	G		95	68	60		0.631579	0.882353
										400	VG-vs-C	C	VG	L		198	147	140		0.707071	0.952381
										400	VG-vs-C	VG	C	L		69	75	62		0.898551	0.826667
										400	VL-vs-C	C	VL	G		84	85	69		0.821429	0.811765
										400	VL-vs-C	VL	C	G		86	68	62		0.72093	0.911765
										400	VL-vs-C	C	VL	L		152	143	123		0.809211	0.86014
										400	VL-vs-C	VL	C	L		116	76	76		0.655172	1
										400	DG-vs-VG	DG	VG	G		191	188	151		0.790576	0.803191
										400	DG-vs-VG	VG	DG	G		151	147	124		0.821192	0.843537
										400	DG-vs-VG	DG	VG	L		254	193	174		0.685039	0.901554
										400	DG-vs-VG	VG	DG	L		123	163	108		0.878049	0.662577
										400	DL-vs-VL	DL	VL	G		162	180	140		0.864198	0.777778
										400	DL-vs-VL	VL	DL	G		149	147	126		0.845638	0.857143
										400	DL-vs-VL	DL	VL	L		166	180	150		0.903614	0.833333
										400	DL-vs-VL	VL	DL	L		206	163	140		0.679612	0.858896
										450	DG-vs-C	C	DG	G		89	91	79		0.88764	0.868132
										450	DG-vs-C	DG	C	G		98	101	93		0.94898	0.920792
										450	DG-vs-C	C	DG	L		110	110	96		0.872727	0.872727
										450	DG-vs-C	DG	C	L		79	80	73		0.924051	0.9125
										450	DL-vs-C	C	DL	G		90	96	82		0.911111	0.854167
										450	DL-vs-C	DL	C	G		98	106	96		0.979592	0.90566
										450	DL-vs-C	C	DL	L		108	114	97		0.898148	0.850877
										450	DL-vs-C	DL	C	L		78	86	74		0.948718	0.860465
										450	VG-vs-C	C	VG	G		73	58	56		0.767123	0.965517
										450	VG-vs-C	VG	C	G		75	63	62		0.826667	0.984127
										450	VG-vs-C	C	VG	L		148	112	105		0.709459	0.9375
										450	VG-vs-C	VG	C	L		95	65	63		0.663158	0.969231
										450	VL-vs-C	C	VL	G		73	62	55		0.753425	0.887097
										450	VL-vs-C	VL	C	G		72	62	62		0.861111	1
										450	VL-vs-C	C	VL	L		154	117	110		0.714286	0.940171
										450	VL-vs-C	VL	C	L		98	68	65		0.663265	0.955882
										450	DG-vs-VG	DG	VG	G		130	138	123		0.946154	0.891304
										450	DG-vs-VG	VG	DG	G		131	116	109		0.832061	0.939655
										450	DG-vs-VG	DG	VG	L		182	155	144		0.791209	0.929032
										450	DG-vs-VG	VG	DG	L		150	141	125		0.833333	0.886525
										450	DL-vs-VL	DL	VL	G		150	155	137		0.913333	0.883871
										450	DL-vs-VL	VL	DL	G		139	124	116		0.834532	0.935484
										450	DL-vs-VL	DL	VL	L		192	169	155		0.807292	0.91716
										450	DL-vs-VL	VL	DL	L		155	142	120		0.774194	0.84507
										500	DG-vs-C	C	DG	G		44	85	33		0.75	0.388235
										500	DG-vs-C	DG	C	G		92	99	61		0.663043	0.616162
										500	DG-vs-C	C	DG	L		40	96	30		0.75	0.3125
										500	DG-vs-C	DG	C	L		63	80	45		0.714286	0.5625
										500	DL-vs-C	C	DL	G		71	93	65		0.915493	0.698925
										500	DL-vs-C	DL	C	G		95	102	79		0.831579	0.77451
										500	DL-vs-C	C	DL	L		71	92	68		0.957746	0.73913
										500	DL-vs-C	DL	C	L		86	80	62		0.72093	0.775
										500	VG-vs-C	C	VG	G		79	73	51		0.64557	0.69863
										500	VG-vs-C	VG	C	G		41	53	26		0.634146	0.490566
										500	VG-vs-C	C	VG	L		118	121	81		0.686441	0.669421
										500	VG-vs-C	VG	C	L		37	78	29		0.783784	0.371795
										500	VL-vs-C	C	VL	G		91	73	66		0.725275	0.90411
										500	VL-vs-C	VL	C	G		63	50	47		0.746032	0.94
										500	VL-vs-C	C	VL	L		148	121	112		0.756757	0.92562
										500	VL-vs-C	VL	C	L		72	76	63		0.875	0.828947
										500	DG-vs-VG	DG	VG	G		129	153	83		0.643411	0.542484
										500	DG-vs-VG	VG	DG	G		34	115	19		0.558824	0.165217
										500	DG-vs-VG	DG	VG	L		128	137	71		0.554688	0.518248
										500	DG-vs-VG	VG	DG	L		30	125	21		0.7	0.168
										500	DL-vs-VL	DL	VL	G		163	149	121		0.742331	0.812081
										500	DL-vs-VL	VL	DL	G		93	117	75		0.806452	0.641026
										500	DL-vs-VL	DL	VL	L		178	135	116		0.651685	0.859259
										500	DL-vs-VL	VL	DL	L		87	110	71		0.816092	0.645455
										1 CNV frequency in first-named, higher frequency group (H), e.g. C-group of C>P pair;
										2 CNV frequency in second-named, lower frequency group (L), e.g. P-group of C>P pair.
