## Supplementary material for "Copy number variation profile-based genomic subtyping of premenstrual dysphoric disorder in Chinese": Table S15

### Sheet: No_frqCNV
Table S15.1 Genetic distance estimation for different pairs of C, P, D and V types based on number of frequency-based CNV features.
Compared group*	No. of frequency-based CNV features
	50-kb	100-kb	150-kb	200-kb	250-kb	300-kb	350-kb	400-kb	450-kb	500-kb
P-vs-C	1394	986	683	523	481	404	336	329	243	240
DG-vs-C	3267	2080	1295	982	834	676	505	493	382	360
DL-vs-C	3267	1922	1278	977	800	683	497	509	402	367
Average D-vs-C	3267	2001	1286.5	979.5	817	679.5	501	501	392	363.5
VG-vs-C	2452	1235	953	734	563	485	421	378	298	325
VL-vs-C	2578	1610	989	767	580	489	433	372	309	320
Average V-vs-C	2515	1422.5	971	750.5	571.5	487	427	375	303.5	322.5
DG-vs-VG	5312	2680	1843	1399	1101	895	804	691	550	530
DL-vs-VL	5293	2856	1818	1480	1091	909	794	670	590	511
Average D-vs-V	5302.5	2768	1830.5	1439.5	1096	902	799	680.5	570	520.5
* The subscript ‘G’ and ‘L’ indicate sample groups clustered based on CNVG and CNVL in Figure 1 respectively.
Table S15.2 Fold of frequency-based CNV features of different comparisons relative to P-vs-C comparison.
Compared group	Fold relative to P-vs-C										Average fold
	50-kb	100-kb	150-kb	200-kb	250-kb	300-kb	350-kb	400-kb	450-kb	500-kb
P-vs-C	1	1	1	1	1	1	1	1	1	1	1
Average D-vs-C	2.34362	2.02941	1.8836	1.87285	1.69854	1.68193	1.49107	1.5228	1.61317	1.51458	1.76516
Average V-vs-C	1.80416	1.4427	1.42167	1.43499	1.18815	1.20545	1.27083	1.13982	1.24897	1.34375	1.35005
Average D-vs-V	3.8038	2.8073	2.68009	2.75239	2.27859	2.23267	2.37798	2.06839	2.34568	2.16875	2.55156
